# Comprehensive mapping of the human cytokine gene regulatory network

**DOI:** 10.1101/2020.05.05.079657

**Authors:** CS Santoso, Z Li, S Lal, S Yuan, KA Gan, LM Agosto, X Liu, S Carrasco Pro, JA Sewell, A Henderson, MK Atianand, JI Fuxman Bass

## Abstract

Proper cytokine gene expression is essential in development, homeostasis, and immune responses. Studies on the transcriptional control of cytokine genes have mostly focused on highly researched transcription factors (TFs) and cytokines, resulting in an incomplete portrait of cytokine gene regulation. Here, we use enhanced yeast one-hybrid (eY1H) assays to derive a comprehensive network comprising 1,380 interactions between 265 TFs and 108 cytokine gene promoters, greatly expanding the known repertoire of TF-cytokine gene interactions. We found an enrichment of nuclear receptors and confirmed their role in cytokine regulation in primary macrophages. Additionally, we used the eY1H-derived network as a framework to identify pairs of TFs that synergistically modulate cytokine gene expression, and to identify novel TF-cytokine regulatory axes in immune diseases and immune cell lineage development. Overall, the eY1H data provides a rich resource to study cytokine regulation in a variety of physiological and disease contexts.
