## Supplementary material for "Comprehensive mapping of the human cytokine gene regulatory network": Table S2

### Sheet: notes
Table S2. List of TF associations with human immune diseases obtained from GWAS and TF associations with mouse immune phenotypes obtained from the Mouse Genome Informatics (MGI) database. 1 = present, 0 = absent.

### Sheet: TF phenotype association
hTF	HGNC Number	DNA Binding Domain	Immune phenotype in MGI?	Associated with immune disease in GWAS?
ADNP	15766	Homeodomain, ZF - C2H2	0	0
AEBP2	24051	ZF - C2H2	0	0
AHR	348	bHLH	1	1
AIRE	360	SAND	1	1
ALX1	1494	Homeodomain	0	0
ALX3	449	Homeodomain	0	0
ALX4	450	Homeodomain	0	1
ARGFX	30146	Homeodomain	0	0
ARID3A	3031	ARID/BRIGHT	1	1
ARID3B	14350	ARID/BRIGHT	1	0
ARID5A	17361	ARID/BRIGHT	1	0
ARIH2	690	ZF - CCHC	1	0
ARNT	700	bHLH	1	0
ARNT2	16876	bHLH	0	0
ARNTL	701	bHLH	1	1
ARNTL2	18984	bHLH	0	0
ARX	18060	Homeodomain	0	0
ASCL3	740	bHLH	0	0
ATF1	783	bZIP	0	0
ATF2	784	bZIP	1	0
ATF3	785	bZIP	1	0
ATF4	786	bZIP	1	0
ATF6	791	bZIP	0	1
ATF6B	2349	bZIP	0	0
ATF7	792	bZIP	0	0
ATOH1	797	bHLH	0	0
BACH1	935	bZIP	0	1
BARX1	955	Homeodomain	0	0
BARX2	956	Homeodomain	0	0
BATF	958	bZIP	1	1
BATF2	25163	bZIP	1	0
BATF3	28915	bZIP	1	1
BBX	14422	HMG	1	0
BCL11A	13221	ZF - C2H2	1	1
BCL11B	13222	ZF - C2H2	1	0
BCL6	1001	ZF - C2H2	1	1
BCL6B	1002	ZF - C2H2	1	0
BHLHA15	22265	bHLH	0	0
BHLHE22	11963	bHLH	0	0
BHLHE40	1046	bHLH	1	1
BNC1	1081	ZF - C2H2	0	0
CAMTA2	18807	IPT/TIG	0	0
CBLL2	26371	ZF - C2H2	0	0
CDC5L	1743	MYB	0	0
CDX1	1805	Homeodomain	0	0
CDX2	1806	Homeodomain	0	0
CDX4	1808	Homeodomain	0	0
CEBPB	1834	bZIP	1	1
CEBPE	1836	bZIP	1	1
CEBPG	1837	bZIP	1	1
CERS3	23752	Homeodomain	1	0
CIZ1	16744	ZF - C2H2	1	0
CLOCK	2082	bHLH	0	0
CREB1	2345	bZIP	0	1
CREB3	2347	bZIP	0	0
CREB3L1	18856	bZIP	0	0
CREB3L2	23720	bZIP	0	0
CREB3L3	18855	bZIP	1	0
CREB3L4	18854	bZIP	0	0
CREB5	16844	bZIP	0	1
CREBL2	2350	bZIP	0	1
CREBZF	24905	bZIP	0	0
CREM	2352	bZIP	0	1
CRX	2383	Homeodomain	0	0
CTCF	13723	ZF - C2H2	1	0
CTCFL	16234	ZF - C2H2	0	0
CUX1	2557	Homeodomain	1	0
DACH1	2663	WH-DAC	0	0
DACH2	16814	WH-DAC	0	1
DBP	2697	bZIP	0	0
DBX1	33185	Homeodomain	0	0
DDIT3	2726	bZIP	1	0
DLX1	2914	Homeodomain	0	0
DLX2	2915	Homeodomain	0	0
DLX3	2916	Homeodomain	0	0
DLX4	2917	Homeodomain	0	0
DLX5	2918	Homeodomain	0	0
DLX6	2919	Homeodomain	0	0
DMBX1	19026	Homeodomain	0	0
DMRT1	2934	ZF - DM	0	1
DMRT3	13909	ZF - DM	0	0
DMRTA1	13826	ZF - DM	0	1
DMRTB1	13913	ZF - DM	0	0
DMRTC2	13911	ZF - DM	0	0
DMTF1	14603	MYB	1	0
DPF1	20225	ZF - C2H2	0	0
DPF2	9964	ZF - C2H2	0	0
DR1	3017	CBF/NF-Y	0	0
DRAP1	3019	CBF/NF-Y	0	0
E2F1	3113	WH - E2F/TDP	1	0
E2F2	3114	WH - E2F/TDP	1	0
E2F3	3115	WH - E2F/TDP	1	0
E2F4	3118	WH - E2F/TDP	1	0
E2F6	3120	WH - E2F/TDP	1	0
E4F1	3121	ZF - C2H2	0	0
EBF1	3126	IPT/TIG	1	1
EBF3	19087	IPT/TIG	0	0
EBF4	29278	IPT/TIG	0	0
EGR1	3238	ZF - C2H2	1	0
EGR2	3239	ZF - C2H2	0	0
EGR3	3240	ZF - C2H2	0	0
EHF	3246	WH - ETS	0	1
ELF1	3316	WH - ETS	1	1
ELF2	3317	WH - ETS	0	0
ELF3	3318	WH - ETS	0	0
ELF4	3319	WH - ETS	1	1
ELF5	3320	WH - ETS	0	0
ELK1	3321	WH - ETS	0	0
ELK3	3325	WH - ETS	1	1
ELK4	3326	WH - ETS	1	0
EN2	3343	Homeodomain	0	0
EPAS1	3374	bHLH	1	1
ERF	3444	WH - ETS	1	0
ERG	3446	WH - ETS	1	1
ESR1	3467	ZF - Nuclear receptor	1	0
ESR2	3468	ZF - Nuclear receptor	1	0
ESRRA	3471	ZF - Nuclear receptor	1	0
ESRRB	3473	ZF - Nuclear receptor	0	0
ESRRG	3474	ZF - Nuclear receptor	0	1
ETS1	3488	WH - ETS	1	1
ETS2	3489	WH - ETS	0	1
ETV1	3490	WH - ETS	0	0
ETV3	3492	WH - ETS	1	0
ETV4	3493	WH - ETS	0	0
ETV5	3494	WH - ETS	0	0
ETV6	3495	WH - ETS	1	1
ETV7	18160	WH - ETS	0	0
EVX1	3506	Homeodomain	0	0
EVX2	3507	Homeodomain	0	0
EZH1	3526	MYB	1	0
EZH2	3527	MYB	1	0
FAM170A	27963	ZF - C2H2	0	0
FEZF1	22788	ZF - C2H2	0	0
FIZ1	25917	ZF - C2H2	0	1
FLI1	3749	WH - ETS	1	0
FOS	3796	bZIP	1	0
FOSB	3797	bZIP	0	0
FOSL1	13718	bZIP	1	0
FOSL2	3798	bZIP	1	1
FOXA1	5021	WH - Forkhead	0	1
FOXA3	5023	WH - Forkhead	0	0
FOXD4	3805	WH - Forkhead	0	0
FOXD4L6	31986	WH - Forkhead	0	0
FOXF1	3809	WH - Forkhead	0	0
FOXH1	3814	WH - Forkhead	1	0
FOXI1	3815	WH - Forkhead	0	1
FOXJ1	3816	WH - Forkhead	1	0
FOXJ2	24818	WH - Forkhead	0	0
FOXL2	1092	WH - Forkhead	0	0
FOXM1	3818	WH - Forkhead	1	0
FOXN1	12765	WH - Forkhead	1	0
FOXN2	5281	WH - Forkhead	0	0
FOXN3	1928	WH - Forkhead	0	1
FOXN4	21399	WH - Forkhead	0	0
FOXO1	3819	WH - Forkhead	1	0
FOXO3	3821	WH - Forkhead	1	1
FOXP1	3823	WH - Forkhead	1	1
FOXP2	13875	WH - Forkhead	1	1
FOXP3	6106	WH - Forkhead	1	0
FOXQ1	20951	WH - Forkhead	1	1
FOXR1	29980	WH - Forkhead	0	0
FOXR2	30469	WH - Forkhead	0	0
FOXS1	3735	WH - Forkhead	0	0
GABPA	4071	WH - ETS	1	0
GATA1	4170	ZF - GATA	1	0
GATA2	4171	ZF - GATA	1	1
GATA3	4172	ZF - GATA	1	1
GATA4	4173	ZF - GATA	0	0
GATA5	15802	ZF - GATA	1	0
GATAD2A	29989	ZF - GATA	0	0
GBX2	4186	Homeodomain	0	0
GCM1	4197	GCM	0	0
GCM2	4198	GCM	0	0
GFI1	4237	ZF - C2H2	1	0
GFI1B	4238	ZF - C2H2	1	0
GLI1	4317	ZF - C2H2	0	0
GLIS2	29450	ZF - C2H2	1	0
GMEB1	4370	SAND	0	0
GON4L	25973	MYB	1	0
GRHL1	17923	Grainyhead	0	0
GRHL2	2799	Grainyhead	0	1
GRHL3	25839	Grainyhead	1	1
GRPEL1	19696	RPEL	0	0
GRPEL2	21060	RPEL	0	0
GSC	4612	Homeodomain	0	0
HAND1	4807	bHLH	0	0
HAND2	4808	bHLH	1	0
HBP1	23200	HMG	0	0
HDX	26411	Homeodomain	0	0
HES1	5192	bHLH	1	0
HES2	16005	bHLH	0	0
HES4	24149	bHLH	0	0
HES5	19764	bHLH	0	0
HESX1	4877	Homeodomain	0	0
HEY1	4880	bHLH	0	0
HEY2	4881	bHLH	0	0
HEYL	4882	bHLH	0	0
HHEX	4901	Homeodomain	1	1
HIC2	18595	ZF - C2H2	0	0
HIF1A	4910	bHLH	1	0
HINFP	17850	ZF - C2H2	0	0
HLF	4977	bZIP	0	1
HLX	4978	Homeodomain	0	1
HMBOX1	26137	Homeodomain	0	0
HMGA1	5010	HMG	1	0
HMGB1	4983	HMG	1	0
HNF4A	5024	ZF - Nuclear receptor	0	1
HOMEZ	20164	Homeodomain	0	0
HOXA1	5099	Homeodomain	1	0
HOXA10	5100	Homeodomain	0	0
HOXA2	5103	Homeodomain	0	0
HOXA3	5104	Homeodomain	1	0
HOXA5	5106	Homeodomain	1	0
HOXA6	5107	Homeodomain	0	0
HOXA7	5108	Homeodomain	1	0
HOXA9	5109	Homeodomain	1	0
HOXB1	5111	Homeodomain	0	0
HOXB13	5112	Homeodomain	0	0
HOXB2	5113	Homeodomain	0	0
HOXB4	5115	Homeodomain	1	0
HOXB5	5116	Homeodomain	0	0
HOXB6	5117	Homeodomain	0	0
HOXB7	5118	Homeodomain	1	0
HOXB9	5120	Homeodomain	1	1
HOXC10	5122	Homeodomain	0	0
HOXC11	5123	Homeodomain	0	0
HOXC12	5124	Homeodomain	0	0
HOXC4	5126	Homeodomain	1	0
HOXC5	5127	Homeodomain	0	0
HOXC6	5128	Homeodomain	0	0
HOXC8	5129	Homeodomain	0	0
HOXC9	5130	Homeodomain	0	0
HOXD1	5132	Homeodomain	0	0
HOXD10	5133	Homeodomain	0	0
HOXD3	5137	Homeodomain	0	1
HOXD4	5138	Homeodomain	0	0
HOXD8	5139	Homeodomain	0	0
HOXD9	5140	Homeodomain	0	0
HSF1	5224	WH - HSF	1	0
HSF2	5225	WH - HSF	0	0
HSF5	26862	WH - HSF	0	0
HSFY2	23950	WH - HSF	0	0
ID2	5361	bHLH	1	1
ID3	5362	bHLH	1	0
IKZF1	13176	ZF - C2H2	1	1
IKZF2	13177	ZF - C2H2	1	1
IKZF3	13178	ZF - C2H2	1	1
IKZF5	14283	ZF - C2H2	0	0
IRF1	6116	WH - IRF	1	1
IRF2	6117	WH - IRF	1	0
IRF3	6118	WH - IRF	1	0
IRF4	6119	WH - IRF	1	1
IRF5	6120	WH - IRF	1	1
IRF6	6121	WH - IRF	0	1
IRF8	5358	WH - IRF	1	1
IRF9	6131	WH - IRF	1	0
IRX4	6129	Homeodomain	0	0
IRX5	14361	Homeodomain	0	0
IRX6	14675	Homeodomain	0	0
ISL1	6132	Homeodomain	1	1
ISL2	18524	Homeodomain	0	0
ISX	28084	Homeodomain	0	0
JAZF1	28917	ZF - C2H2	0	1
JDP2	17546	bZIP	1	0
JUN	6204	bZIP	1	0
JUNB	6205	bZIP	1	0
KCMF1	20589	ZF - C2H2	0	0
KLF10	11810	ZF - C2H2	0	0
KLF11	11811	ZF - C2H2	0	0
KLF12	6346	ZF - C2H2	0	1
KLF13	13672	ZF - C2H2	1	1
KLF15	14536	ZF - C2H2	1	0
KLF17	18830	ZF - C2H2	0	0
KLF2	6347	ZF - C2H2	1	0
KLF3	16516	ZF - C2H2	1	0
KLF4	6348	ZF - C2H2	1	1
KLF5	6349	ZF - C2H2	1	0
KLF6	2235	ZF - C2H2	0	0
KLF7	6350	ZF - C2H2	0	1
KLF9	1123	ZF - C2H2	0	0
LCOR	29503	HTH	0	1
LCORL	30776	HTH	0	0
LEF1	6551	HMG	1	1
LHX1	6593	Homeodomain	0	0
LHX2	6594	Homeodomain	0	0
LHX4	21734	Homeodomain	0	0
LHX5	14216	Homeodomain	0	0
LHX6	21735	Homeodomain	0	0
LHX8	28838	Homeodomain	0	0
LHX9	14222	Homeodomain	0	0
LIN28B	32207	ZF - CCHC	1	0
LMX1A	6653	Homeodomain	0	0
LMX1B	6654	Homeodomain	0	1
LYL1	6734	bHLH	1	0
MAEL	25929	HMG	0	0
MAF	6776	bZIP	1	1
MAFB	6408	bZIP	0	1
MAFF	6780	bZIP	0	0
MAFG	6781	bZIP	1	0
MAFK	6782	bZIP	1	0
MAX	6913	bHLH	0	0
MAZ	6914	ZF - C2H2	0	1
MECOM	3498	ZF - C2H2	1	1
MEF2A	6993	MADS BOX	0	0
MEF2B	6995	MADS BOX	0	0
MEF2C	6996	MADS BOX	0	0
MEF2D	6997	MADS BOX	0	0
MEIS1	7000	Homeodomain	1	0
MEIS2	7001	Homeodomain	0	0
MEIS3	29537	Homeodomain	0	0
MEOX1	7013	Homeodomain	0	0
MEOX2	7014	Homeodomain	0	0
MESP2	29659	bHLH	0	0
MIER1	29657	MYB	0	0
MITF	7105	bHLH	1	1
MIXL1	13363	Homeodomain	0	0
MKX	23729	Homeodomain	0	1
MLX	11645	bHLH	0	0
MLXIP	17055	bHLH	0	1
MLXIPL	12744	bHLH	0	0
MRTFA	14334	RPEL	0	1
MRTFB	29819	RPEL	0	0
MSC	7321	bHLH	0	1
MSX1	7391	Homeodomain	0	0
MTF1	7428	ZF - C2H2	1	1
MXD1	6761	bHLH	1	0
MXD3	14008	bHLH	0	0
MXD4	13906	bHLH	0	0
MXI1	7534	bHLH	1	1
MYB	7545	MYB	1	1
MYBL2	7548	MYB	1	0
MYC	7553	bHLH	1	1
MYCL	7555	bHLH	1	0
MYCN	7559	bHLH	0	0
MYF6	7566	bHLH	0	0
MYNN	14955	ZF - C2H2	0	1
MYOCD	16067	RPEL	0	0
MYOD1	7611	bHLH	0	0
MYOG	7612	bHLH	0	0
MYT1	7622	ZF - C2H2C	0	0
MZF1	13108	ZF - C2H2	1	0
NANOG	20857	Homeodomain	0	0
NEUROD1	7762	bHLH	0	0
NEUROD2	7763	bHLH	0	0
NEUROD4	13802	bHLH	0	0
NEUROD6	13804	bHLH	0	0
NEUROG1	7764	bHLH	0	0
NEUROG3	13806	bHLH	0	0
NFAT5	7774	IPT/TIG	1	1
NFATC1	7775	IPT/TIG	1	0
NFATC2	7776	IPT/TIG	1	1
NFATC3	7777	IPT/TIG	1	0
NFATC4	7778	IPT/TIG	0	0
NFE2	7780	bZIP	1	0
NFE2L1	7781	bZIP	1	0
NFE2L2	7782	bZIP	1	0
NFIA	7784	MH1	0	1
NFIB	7785	MH1	0	0
NFIC	7786	MH1	0	1
NFIL3	7787	bZIP	1	1
NFIX	7788	MH1	0	0
NFKB1	7794	IPT/TIG	1	1
NFRKB	7802	NFKB	0	0
NFYA	7804	CBF/NF-Y	0	0
NFYB	7805	CBF/NF-Y	0	0
NFYC	7806	CBF/NF-Y	0	0
NHLH1	7817	bHLH	1	0
NHLH2	7818	bHLH	1	0
NKRF	19374	NFKB	0	0
NKX2-1	11825	Homeodomain	0	0
NKX2-2	7835	Homeodomain	0	0
NKX2-3	7836	Homeodomain	1	1
NKX2-8	16364	Homeodomain	0	0
NKX6-2	19321	Homeodomain	0	0
NPAS1	7894	bHLH	0	0
NPAS2	7895	bHLH	0	0
NR1D1	7962	ZF - Nuclear receptor	0	0
NR1D2	7963	ZF - Nuclear receptor	1	0
NR1H2	7965	ZF - Nuclear receptor	1	0
NR1H3	7966	ZF - Nuclear receptor	1	0
NR1H4	7967	ZF - Nuclear receptor	1	0
NR1I2	7968	ZF - Nuclear receptor	0	0
NR1I3	7969	ZF - Nuclear receptor	0	0
NR2C1	7971	ZF - Nuclear receptor	0	0
NR2C2	7972	ZF - Nuclear receptor	1	0
NR2E1	7973	ZF - Nuclear receptor	0	0
NR2E3	7974	ZF - Nuclear receptor	0	0
NR2F1	7975	ZF - Nuclear receptor	0	0
NR2F2	7976	ZF - Nuclear receptor	1	1
NR2F6	7977	ZF - Nuclear receptor	0	0
NR3C1	7978	ZF - Nuclear receptor	1	0
NR3C2	7979	ZF - Nuclear receptor	0	0
NR4A1	7980	ZF - Nuclear receptor	1	0
NR4A2	7981	ZF - Nuclear receptor	1	0
NR5A1	7983	ZF - Nuclear receptor	0	0
NR5A2	7984	ZF - Nuclear receptor	1	1
NRF1	7996	NRF	0	0
NRL	8002	bZIP	0	0
NSD2	12766	HMG	0	0
OLIG1	16983	bHLH	0	0
OLIG3	18003	bHLH	0	1
ONECUT1	8138	Homeodomain	1	0
ONECUT2	8139	Homeodomain	0	0
OSR2	15830	ZF - C2H2	0	0
OTP	8518	Homeodomain	0	0
OTX1	8521	Homeodomain	0	0
OTX2	8522	Homeodomain	0	0
OVOL1	8525	ZF - C2H2	0	1
OVOL2	15804	ZF - C2H2	0	0
PATZ1	13071	ZF - C2H2	1	0
PAX1	8615	PD	1	0
PAX3	8617	Homeodomain, Paired box	1	0
PAX4	8618	Homeodomain, Paired box	0	0
PAX5	8619	PD	1	0
PAX6	8620	Homeodomain, Paired box	1	0
PAX7	8621	Homeodomain, Paired box	1	0
PAX8	8622	PD	0	0
PAX9	8623	PD	1	0
PBX2	8633	Homeodomain	1	1
PBX3	8634	Homeodomain	0	0
PBX4	13403	Homeodomain	0	0
PHF20	16098	ZF - C2H2	1	0
PITX1	9004	Homeodomain	0	0
PITX2	9005	Homeodomain	1	0
PITX3	9006	Homeodomain	1	0
PKNOX1	9022	Homeodomain	1	0
PKNOX2	16714	Homeodomain	0	0
PLAG1	9045	ZF - C2H2	0	0
PLAGL1	9046	ZF - C2H2	0	0
PLAGL2	9047	ZF - C2H2	0	0
POU2F2	9213	Homeodomain	1	0
POU3F1	9214	Homeodomain	0	1
POU4F3	9220	Homeodomain	0	0
POU5F1	9221	Homeodomain	0	1
POU6F1	9224	Homeodomain	0	0
POU6F2	21694	Homeodomain	0	1
PPARA	9232	ZF - Nuclear receptor	1	0
PPARD	9235	ZF - Nuclear receptor	1	1
PPARG	9236	ZF - Nuclear receptor	1	0
PRDM1	9346	ZF - C2H2	1	1
PRDM14	14001	ZF - C2H2	1	0
PRDM15	13999	ZF - C2H2	0	0
PRDM4	9348	ZF - C2H2	1	0
PRDM5	9349	ZF - C2H2	0	0
PRDM7	9351	ZF - C2H2	0	0
PRDM8	13993	ZF - C2H2	0	0
PREB	9356	C2	0	0
PROP1	9455	Homeodomain	0	0
PROX1	9459	Homeodomain	1	1
PRRX1	9142	Homeodomain	0	0
PRRX2	21338	Homeodomain	0	0
PURA	9701	PUR	1	0
PURB	9702	PUR	0	0
PURG	17930	PUR	0	0
RABGEF1	17676	ZF - A20	1	0
RARA	9864	ZF - Nuclear receptor	1	0
RARB	9865	ZF - Nuclear receptor	1	1
RARG	9866	ZF - Nuclear receptor	1	0
RBAK	17680	ZF - C2H2	0	0
RBPJ	5724	IPT/TIG	1	1
RCOR2	27455	MYB	0	0
RCOR3	25594	MYB	0	0
REL	9954	IPT/TIG	1	1
RELA	9955	IPT/TIG	1	1
RELB	9956	IPT/TIG	1	0
REST	9966	ZF - C2H2	0	0
RFX2	9983	WH - RFX	0	0
RFX3	9984	WH - RFX	0	1
RFX4	9985	WH - RFX	0	0
RFX5	9986	WH - RFX	1	0
RFXANK	9987	WH - RFX	0	0
RHOXF1	29993	Homeodomain	0	0
RHOXF2	30011	Homeodomain	0	0
RORA	10258	ZF - Nuclear receptor	1	1
RORB	10259	ZF - Nuclear receptor	0	0
RORC	10260	ZF - Nuclear receptor	1	1
RTL3	22997	ZF - CCHC	0	0
RTL4	25214	ZF - CCHC	0	0
RUNX1	10471	RUNT	1	1
RUNX3	10473	RUNT	1	1
RXRA	10477	ZF - Nuclear receptor	1	1
RXRG	10479	ZF - Nuclear receptor	0	1
SALL2	10526	ZF - C2H2	0	0
SALL3	10527	ZF - C2H2	0	1
SALL4	15924	ZF - C2H2	1	0
SATB1	10541	Homeodomain	1	0
SATB2	21637	Homeodomain	1	1
SEBOX	32942	Homeodomain	0	0
SHOX	10853	Homeodomain	0	0
SIM1	10882	bHLH	0	0
SIM2	10883	bHLH	0	1
SIX1	10887	Homeodomain	1	0
SIX2	10888	Homeodomain	0	0
SIX3	10889	Homeodomain	0	0
SIX4	10890	Homeodomain	0	0
SIX5	10891	Homeodomain	0	0
SIX6	10892	Homeodomain	0	0
SMAD1	6767	MH1	0	0
SMAD2	6768	MH1	0	0
SMAD3	6769	MH1	1	1
SMAD4	6770	MH1	1	0
SMAD5	6771	MH1	0	0
SMAD9	6774	MH1	1	0
SNAI1	11128	ZF - C2H2	0	0
SNAI2	11094	ZF - C2H2	1	0
SNAI3	18411	ZF - C2H2	1	0
SNAPC4	11137	MYB	0	0
SOHLH1	27845	bHLH	0	0
SOX10	11190	HMG	0	0
SOX11	11191	HMG	1	1
SOX14	11193	HMG	0	1
SOX15	11196	HMG	0	0
SOX2	11195	HMG	1	0
SOX30	30635	HMG	0	0
SOX5	11201	HMG	0	1
SOX6	16421	HMG	0	0
SOX7	18196	HMG	0	0
SOX8	11203	HMG	0	1
SOX9	11204	HMG	0	0
SP110	5401	SAND	0	1
SP2	11207	ZF - C2H2	0	0
SP4	11209	ZF - C2H2	1	0
SP6	14530	ZF - C2H2	0	0
SP8	19196	ZF - C2H2	0	0
SPDEF	17257	WH - ETS	1	1
SPI1	11241	WH - ETS	1	0
SPIB	11242	WH - ETS	1	1
SPIC	29549	WH - ETS	1	0
SREBF1	11289	bHLH	0	0
SREBF2	11290	bHLH	0	0
SREK1IP1	26716	ZF - CCHC	0	0
SRF	11291	MADS BOX	1	0
SRSF7	10789	ZF - CCHC	0	0
SRY	11311	HMG	0	0
ST18	18695	ZF - C2H2C	0	0
STAT1	11362	STAT	1	0
STAT2	11363	STAT	1	1
STAT3	11364	STAT	1	1
STAT4	11365	STAT	1	1
STAT5A	11366	STAT	1	0
STAT5B	11367	STAT	1	0
STAT6	11368	STAT	1	1
TAL2	11557	bHLH	0	0
TBX10	11593	T-BOX	0	0
TBX15	11594	T-BOX	0	0
TBX18	11595	T-BOX	0	0
TBX19	11596	T-BOX	0	0
TBX20	11598	T-BOX	0	0
TBX22	11600	T-BOX	0	0
TBX4	11603	T-BOX	0	0
TBX5	11604	T-BOX	0	0
TBXT	11515	T-BOX	0	0
TCF12	11623	bHLH	1	0
TCF15	11627	bHLH	0	0
TCF21	11632	bHLH	1	0
TCF25	29181	bHLH	0	0
TCF3	11633	bHLH	1	1
TCF3	11633	bHLH	1	1
TCF4	11634	bHLH	1	1
TCF7L1	11640	HMG	0	0
TCF7L2	11641	HMG	1	0
TCFL5	11646	bHLH	0	0
TEAD1	11714	TEA/ATTS	0	0
TEAD2	11715	TEA/ATTS	0	0
TEAD3	11716	TEA/ATTS	0	0
TEAD4	11717	TEA/ATTS	0	0
TEF	11722	bZIP	0	0
TERB1	26675	MYB	1	0
TFAM	11741	HMG	0	0
TFAP2A	11742	AP-2	0	0
TFAP2B	11743	AP-2	0	0
TFAP2C	11744	AP-2	0	0
TFAP2E	30774	AP-2	0	0
TFAP4	11745	bHLH	1	0
TFCP2	11748	Grainyhead	0	0
TFDP1	11749	WH - E2F/TDP	0	0
TFDP2	11751	WH - E2F/TDP	0	0
TFDP3	24603	WH - E2F/TDP	0	0
TFEB	11753	bHLH	0	0
TFEC	11754	bHLH	0	0
TGIF1	11776	Homeodomain	1	1
TGIF2LX	18570	Homeodomain	0	1
TGIF2LY	18569	Homeodomain	0	0
THAP1	20856	ZF - THAP	0	0
THAP10	23193	ZF - THAP	0	0
THAP11	23194	ZF - THAP	0	0
THAP12	9440	ZF - THAP	0	0
THAP2	20854	ZF - THAP	0	0
THAP3	20855	ZF - THAP	0	0
THAP4	23187	ZF - THAP	0	0
THAP5	23188	ZF - THAP	0	0
THAP6	23189	ZF - THAP	0	0
THAP7	23190	ZF - THAP	0	0
THAP8	23191	ZF - THAP	0	0
THRA	11796	ZF - Nuclear receptor	1	0
THRB	11799	ZF - Nuclear receptor	1	0
TLE5	307	TLE	0	0
TLX1	5056	Homeodomain	1	0
TLX2	5057	Homeodomain	0	0
TLX3	13532	Homeodomain	0	0
TNFAIP3	11896	ZF - A20	1	1
TOE1	15954	ZF - CCCH	0	0
TP53	11998	p53	1	0
TP63	15979	p53	1	1
TP73	12003	p53	1	0
TPRX1	32174	Homeodomain	0	0
TRERF1	18273	MYB, ZF - C2H2	0	0
TRPS1	12340	ZF - GATA	0	0
TSC22D1	16826	TSC-22/DIP/BUN	0	1
TSC22D3	3051	TSC-22/DIP/BUN	1	0
TSC22D4	21696	TSC-22/DIP/BUN	0	0
TSHZ1	10669	Homeodomain, ZF - C2H2	0	0
TSHZ3	30700	Homeodomain, ZF - C2H2	0	0
TUT4	28981	ZF - CCHC	0	0
TUT7	25817	ZF - CCHC	0	1
TWIST1	12428	bHLH	0	0
USF1	12593	bHLH	0	0
USF2	12594	bHLH	0	0
VAX1	12660	Homeodomain	0	0
VAX2	12661	Homeodomain	0	0
VDR	12679	ZF - Nuclear receptor	1	1
VENTX	13639	Homeodomain	0	0
VPS72	11644	YL1	0	0
VSX1	12723	Homeodomain	0	0
VSX2	1975	Homeodomain	0	1
WT1	12796	ZF - C2H2	1	1
WTAP	16846	WT1	0	0
XBP1	12801	bZIP	1	0
YBX3	2428	CSD	0	0
YY1	12856	ZF - C2H2	0	0
YY2	31684	ZF - C2H2	0	0
ZBED1	447	ZF - BED	0	0
ZBED4	20721	ZF - BED	0	0
ZBTB1	20259	ZF - C2H2	1	0
ZBTB10	30953	ZF - C2H2	0	1
ZBTB11	16740	ZF - C2H2	0	0
ZBTB12	19066	ZF - C2H2	0	0
ZBTB14	12860	ZF - C2H2	0	0
ZBTB16	12930	ZF - C2H2	1	1
ZBTB17	12936	ZF - C2H2	1	0
ZBTB18	13030	ZF - C2H2	0	0
ZBTB2	20868	ZF - C2H2	0	0
ZBTB20	13503	ZF - C2H2	0	1
ZBTB21	13083	ZF - C2H2	0	0
ZBTB22	13085	ZF - C2H2	0	0
ZBTB24	21143	ZF - C2H2	0	0
ZBTB25	13112	ZF - C2H2	0	0
ZBTB26	23383	ZF - C2H2	0	0
ZBTB3	22918	ZF - C2H2	0	0
ZBTB32	16763	ZF - C2H2	1	0
ZBTB33	16682	ZF - C2H2	0	0
ZBTB37	28365	ZF - C2H2	0	0
ZBTB38	26636	ZF - C2H2	0	1
ZBTB39	29014	ZF - C2H2	0	1
ZBTB4	23847	ZF - C2H2	0	0
ZBTB43	17908	ZF - C2H2	0	0
ZBTB44	25001	ZF - C2H2	0	0
ZBTB45	23715	ZF - C2H2	0	0
ZBTB47	26955	ZF - C2H2	0	0
ZBTB48	4930	ZF - C2H2	0	0
ZBTB49	19883	ZF - C2H2	0	0
ZBTB5	23836	ZF - C2H2	0	0
ZBTB6	16764	ZF - C2H2	0	0
ZBTB7A	18078	ZF - C2H2	1	0
ZBTB7B	18668	ZF - C2H2	1	0
ZBTB8A	24172	ZF - C2H2	0	0
ZBTB9	28323	ZF - C2H2	0	0
ZCCHC10	25954	ZF - CCHC	0	0
ZCCHC12	27273	ZF - CCHC	0	0
ZCCHC13	31749	ZF - CCHC	0	0
ZCCHC14	24134	ZF - CCHC	0	0
ZCCHC17	30246	ZF - CCHC	0	0
ZCCHC24	26911	ZF - CCHC	0	1
ZCCHC3	16230	ZF - CCHC	0	0
ZCCHC4	22917	ZF - CCHC	0	0
ZCCHC7	26209	ZF - CCHC	0	0
ZCCHC8	25265	ZF - CCHC	0	0
ZCCHC9	25424	ZF - CCHC	0	0
ZCRB1	29620	ZF - CCHC	0	0
ZDHHC1	17916	ZF - DHHC	0	0
ZDHHC11	19158	ZF - DHHC	0	0
ZDHHC12	19159	ZF - DHHC	0	0
ZDHHC13	18413	ZF - DHHC	1	0
ZDHHC15	20342	ZF - DHHC	0	0
ZDHHC16	20714	ZF - DHHC	0	0
ZDHHC17	18412	ZF - DHHC	0	0
ZDHHC18	20712	ZF - DHHC	0	1
ZDHHC19	20713	ZF - DHHC	0	1
ZDHHC2	18469	ZF - DHHC	0	0
ZDHHC20	20749	ZF - DHHC	0	0
ZDHHC21	20750	ZF - DHHC	0	0
ZDHHC22	20106	ZF - DHHC	0	0
ZDHHC23	28654	ZF - DHHC	0	1
ZDHHC4	18471	ZF - DHHC	0	0
ZDHHC5	18472	ZF - DHHC	0	0
ZDHHC6	19160	ZF - DHHC	0	0
ZDHHC7	18459	ZF - DHHC	0	0
ZDHHC8	18474	ZF - DHHC	0	0
ZDHHC9	18475	ZF - DHHC	0	0
ZEB1	11642	Homeodomain, ZF - C2H2	1	0
ZFAND3	18019	ZF - A20	0	0
ZFAND5	13008	ZF - A20	0	0
ZFAND6	30164	ZF - A20	0	0
ZFHX2	20152	Homeodomain, ZF - C2H2	0	0
ZFHX3	777	Homeodomain, ZF - C2H2	0	1
ZFP1	23328	ZF - C2H2	0	1
ZFP14	29312	ZF - C2H2	1	1
ZFP2	26138	ZF - C2H2	0	0
ZFP28	17801	ZF - C2H2	0	0
ZFP3	12861	ZF - C2H2	0	0
ZFP30	29555	ZF - C2H2	0	0
ZFP36L1	1107	ZF - CCCH	1	1
ZFP37	12863	ZF - C2H2	0	0
ZFP41	26786	ZF - C2H2	0	0
ZFP42	30949	ZF - C2H2	0	0
ZFP57	18791	ZF - C2H2	0	0
ZFP62	23241	ZF - C2H2	0	0
ZFP64	15940	ZF - C2H2	0	0
ZFP69	24708	ZF - C2H2	0	0
ZFP69B	28053	ZF - C2H2	0	0
ZFP82	28682	ZF - C2H2	0	0
ZFP90	23329	ZF - C2H2	0	1
ZFPM2	16700	ZF - C2H2	0	1
ZFY	12870	ZF - C2H2	0	0
ZHX1	12871	Homeodomain, ZF - C2H2	0	0
ZHX2	18513	Homeodomain, ZF - C2H2	0	1
ZHX3	15935	Homeodomain, ZF - C2H2	0	0
ZIC1	12872	ZF - C2H2	0	1
ZIC3	12874	ZF - C2H2	1	0
ZIK1	33104	ZF - C2H2	0	0
ZIM2	12875	ZF - C2H2	0	0
ZIM3	16366	ZF - C2H2	0	0
ZKSCAN1	13101	ZF - C2H2	0	0
ZKSCAN2	25677	MYB, ZF - C2H2	0	0
ZKSCAN3	13853	ZF - C2H2	0	0
ZKSCAN4	13854	ZF - C2H2	0	0
ZKSCAN5	12867	ZF - C2H2	0	0
ZKSCAN7	12955	ZF - C2H2	0	0
ZKSCAN8	12983	ZF - C2H2	0	0
ZMAT3	29983	ZF - C2H2	0	0
ZNF10	12879	ZF - C2H2	0	0
ZNF100	12880	ZF - C2H2	0	0
ZNF101	12881	ZF - C2H2	0	0
ZNF107	12887	ZF - C2H2	0	0
ZNF112	12892	ZF - C2H2	0	0
ZNF114	12894	ZF - C2H2	0	0
ZNF12	12902	ZF - C2H2	0	0
ZNF124	12907	ZF - C2H2	0	0
ZNF131	12915	ZF - C2H2	0	0
ZNF132	12916	ZF - C2H2	0	0
ZNF133	12917	ZF - C2H2	0	0
ZNF134	12918	ZF - C2H2	0	0
ZNF135	12919	ZF - C2H2	0	0
ZNF136	12920	ZF - C2H2	0	0
ZNF137P	12921	ZF - C2H2	0	0
ZNF138	12922	ZF - C2H2	0	0
ZNF140	12925	ZF - C2H2	0	0
ZNF141	12926	ZF - C2H2	0	0
ZNF143	12928	ZF - C2H2	0	0
ZNF146	12931	ZF - C2H2	0	0
ZNF148	12933	ZF - C2H2	1	0
ZNF155	12940	ZF - C2H2	0	0
ZNF16	12947	ZF - C2H2	0	0
ZNF160	12948	ZF - C2H2	0	0
ZNF165	12953	ZF - C2H2	0	0
ZNF169	12957	ZF - C2H2	0	0
ZNF174	12963	ZF - C2H2	0	0
ZNF175	12964	ZF - C2H2	0	1
ZNF177	12966	ZF - C2H2	0	0
ZNF18	12969	ZF - C2H2	0	0
ZNF180	12970	ZF - C2H2	0	0
ZNF181	12971	ZF - C2H2	0	0
ZNF182	13001	ZF - C2H2	0	0
ZNF184	12975	ZF - C2H2	0	1
ZNF189	12980	ZF - C2H2	0	0
ZNF19	12981	ZF - C2H2	0	0
ZNF195	12986	ZF - C2H2	0	0
ZNF2	12991	ZF - C2H2	0	0
ZNF20	12992	ZF - C2H2	0	0
ZNF200	12993	ZF - C2H2	0	0
ZNF202	12994	ZF - C2H2	0	0
ZNF205	12996	ZF - C2H2	0	0
ZNF207	12998	ZF - C2H2	0	0
ZNF211	13003	ZF - C2H2	0	0
ZNF212	13004	ZF - C2H2	0	0
ZNF213	13005	ZF - C2H2	0	0
ZNF214	13006	ZF - C2H2	0	0
ZNF215	13007	ZF - C2H2	0	0
ZNF217	13009	ZF - C2H2	0	0
ZNF22	13012	ZF - C2H2	0	0
ZNF221	13014	ZF - C2H2	0	0
ZNF222	13015	ZF - C2H2	0	0
ZNF223	13016	ZF - C2H2	0	0
ZNF224	13017	ZF - C2H2	0	0
ZNF225	13018	ZF - C2H2	0	0
ZNF226	13019	ZF - C2H2	0	0
ZNF227	13020	ZF - C2H2	0	0
ZNF229	13022	ZF - C2H2	0	1
ZNF23	13023	ZF - C2H2	0	0
ZNF230	13024	ZF - C2H2	0	1
ZNF232	13026	ZF - C2H2	0	0
ZNF239	13031	ZF - C2H2	0	0
ZNF24	13032	ZF - C2H2	0	0
ZNF248	13041	ZF - C2H2	0	0
ZNF25	13043	ZF - C2H2	0	0
ZNF250	13044	ZF - C2H2	0	0
ZNF251	13045	ZF - C2H2	0	0
ZNF253	13497	ZF - C2H2	0	0
ZNF254	13047	ZF - C2H2	0	0
ZNF256	13049	ZF - C2H2	0	0
ZNF257	13498	ZF - C2H2	0	0
ZNF26	13053	ZF - C2H2	0	0
ZNF260	13499	ZF - C2H2	0	0
ZNF263	13056	ZF - C2H2	0	0
ZNF264	13057	ZF - C2H2	0	0
ZNF266	13059	ZF - C2H2	0	0
ZNF267	13060	ZF - C2H2	0	0
ZNF268	13061	ZF - C2H2	0	0
ZNF271P	13065	ZF - C2H2	0	0
ZNF273	13067	ZF - C2H2	0	0
ZNF274	13068	ZF - C2H2	0	0
ZNF276	23330	ZF - C2H2	0	0
ZNF277	13070	ZF - C2H2	0	0
ZNF28	13073	ZF - C2H2	0	0
ZNF280A	18597	ZF - C2H2	0	0
ZNF280C	25955	ZF - C2H2	0	0
ZNF281	13075	ZF - C2H2	0	0
ZNF282	13076	ZF - C2H2	0	0
ZNF285	13079	ZF - C2H2	0	0
ZNF286A	13501	ZF - C2H2	0	0
ZNF287	13502	ZF - C2H2	0	0
ZNF296	15981	ZF - C2H2	0	0
ZNF3	13089	ZF - C2H2	0	0
ZNF30	13090	ZF - C2H2	0	0
ZNF300	13091	ZF - C2H2	0	0
ZNF302	13848	ZF - C2H2	0	0
ZNF304	13505	ZF - C2H2	0	0
ZNF311	13847	ZF - C2H2	0	0
ZNF317	13507	ZF - C2H2	0	0
ZNF319	13644	ZF - C2H2	0	0
ZNF32	13095	ZF - C2H2	0	0
ZNF320	13842	ZF - C2H2	0	0
ZNF322	23640	ZF - C2H2	0	0
ZNF324	14096	ZF - C2H2	0	0
ZNF326	14104	ZF - C2H2	0	0
ZNF329	14209	ZF - C2H2	0	0
ZNF331	15489	ZF - C2H2	0	0
ZNF333	15624	ZF - C2H2	0	0
ZNF334	15806	ZF - C2H2	0	0
ZNF337	15809	ZF - C2H2	0	0
ZNF33A	13096	ZF - C2H2	0	0
ZNF33B	13097	ZF - C2H2	0	0
ZNF34	13098	ZF - C2H2	0	0
ZNF341	15992	ZF - C2H2	0	0
ZNF343	16017	ZF - C2H2	0	0
ZNF345	16367	ZF - C2H2	0	0
ZNF35	13099	ZF - C2H2	0	0
ZNF350	16656	ZF - C2H2	0	0
ZNF354A	11628	ZF - C2H2	0	0
ZNF354C	16736	ZF - C2H2	0	0
ZNF358	16838	ZF - C2H2	0	0
ZNF366	18316	ZF - C2H2	1	0
ZNF37A	13102	ZF - C2H2	0	0
ZNF383	18609	ZF - C2H2	0	0
ZNF384	11955	ZF - C2H2	0	0
ZNF385B	26332	ZF - C2H2	0	0
ZNF385D	26191	ZF - C2H2	0	1
ZNF394	18832	ZF - C2H2	0	0
ZNF396	18824	ZF - C2H2	0	1
ZNF397	18818	ZF - C2H2	0	0
ZNF398	18373	ZF - C2H2	0	0
ZNF404	19417	ZF - C2H2	0	0
ZNF408	20041	ZF - C2H2	0	0
ZNF41	13107	ZF - C2H2	0	0
ZNF410	20144	ZF - C2H2	0	0
ZNF414	20630	ZF - C2H2	0	0
ZNF415	20636	ZF - C2H2	0	0
ZNF416	20645	ZF - C2H2	0	0
ZNF417	20646	ZF - C2H2	0	0
ZNF418	20647	ZF - C2H2	0	0
ZNF419	20648	ZF - C2H2	0	0
ZNF420	20649	ZF - C2H2	1	0
ZNF423	16762	ZF - C2H2	0	1
ZNF425	20690	ZF - C2H2	0	0
ZNF426	20725	ZF - C2H2	0	0
ZNF43	13109	ZF - C2H2	0	0
ZNF430	20808	ZF - C2H2	0	0
ZNF431	20809	ZF - C2H2	0	0
ZNF433	20811	ZF - C2H2	0	1
ZNF436	20814	ZF - C2H2	0	0
ZNF438	21029	ZF - C2H2	0	1
ZNF439	20873	ZF - C2H2	0	0
ZNF44	13110	ZF - C2H2	0	0
ZNF440	20874	ZF - C2H2	0	0
ZNF445	21018	ZF - C2H2	0	0
ZNF446	21036	ZF - C2H2	0	0
ZNF449	21039	ZF - C2H2	0	0
ZNF45	13111	ZF - C2H2	0	0
ZNF451	21091	ZF - C2H2	0	0
ZNF454	21200	ZF - C2H2	0	0
ZNF460	21628	ZF - C2H2	0	0
ZNF461	21629	ZF - C2H2	0	0
ZNF462	21684	ZF - C2H2	0	0
ZNF467	23154	ZF - C2H2	0	0
ZNF468	33105	ZF - C2H2	0	0
ZNF471	23226	ZF - C2H2	0	0
ZNF473	23239	ZF - C2H2	0	0
ZNF474	23245	ZF - C2H2	0	0
ZNF480	23305	ZF - C2H2	0	0
ZNF483	23384	ZF - C2H2	0	0
ZNF484	23385	ZF - C2H2	0	0
ZNF485	23440	ZF - C2H2	0	0
ZNF486	20807	ZF - C2H2	0	0
ZNF488	23535	ZF - C2H2	0	0
ZNF490	23705	ZF - C2H2	0	0
ZNF491	23706	ZF - C2H2	0	0
ZNF496	23713	ZF - C2H2	0	0
ZNF501	23717	ZF - C2H2	0	0
ZNF502	23718	ZF - C2H2	0	0
ZNF503	23589	ZF - C2H2	0	0
ZNF507	23783	ZF - C2H2	0	0
ZNF510	29161	ZF - C2H2	0	0
ZNF512	29380	ZF - C2H2	0	0
ZNF513	26498	ZF - C2H2	0	0
ZNF514	25894	ZF - C2H2	0	0
ZNF517	27984	ZF - C2H2	0	0
ZNF518A	29009	ZF - C2H2	0	0
ZNF519	30574	ZF - C2H2	0	0
ZNF524	28322	ZF - C2H2	0	0
ZNF526	29415	ZF - C2H2	0	0
ZNF529	29328	ZF - C2H2	0	0
ZNF530	29297	ZF - C2H2	0	0
ZNF532	30940	ZF - C2H2	0	0
ZNF540	25331	ZF - C2H2	0	0
ZNF541	25294	MYB, ZF - C2H2	0	0
ZNF542P	25393	ZF - C2H2	0	0
ZNF543	25281	ZF - C2H2	0	0
ZNF544	16759	ZF - C2H2	0	0
ZNF546	28671	ZF - C2H2	0	0
ZNF548	26561	ZF - C2H2	0	0
ZNF549	26632	ZF - C2H2	0	0
ZNF550	28643	ZF - C2H2	0	0
ZNF551	25108	ZF - C2H2	0	0
ZNF554	26629	ZF - C2H2	0	0
ZNF555	28382	ZF - C2H2	0	0
ZNF556	25669	ZF - C2H2	0	0
ZNF557	28632	ZF - C2H2	0	0
ZNF558	26422	ZF - C2H2	0	0
ZNF559	28197	ZF - C2H2	0	0
ZNF560	26484	ZF - C2H2	0	0
ZNF561	28684	ZF - C2H2	0	0
ZNF562	25950	ZF - C2H2	0	0
ZNF563	30498	ZF - C2H2	0	0
ZNF564	31106	ZF - C2H2	0	0
ZNF565	26726	ZF - C2H2	1	0
ZNF566	25919	ZF - C2H2	0	0
ZNF567	28696	ZF - C2H2	0	0
ZNF569	24737	ZF - C2H2	0	0
ZNF57	13125	ZF - C2H2	0	0
ZNF570	26416	ZF - C2H2	0	0
ZNF571	25000	ZF - C2H2	0	0
ZNF572	26758	ZF - C2H2	0	0
ZNF573	26420	ZF - C2H2	0	0
ZNF574	26166	ZF - C2H2	0	0
ZNF575	27606	ZF - C2H2	0	0
ZNF576	28357	ZF - C2H2	0	0
ZNF577	28673	ZF - C2H2	0	0
ZNF581	25017	ZF - C2H2	1	0
ZNF582	26421	ZF - C2H2	0	0
ZNF583	26427	ZF - C2H2	0	0
ZNF585A	26305	ZF - C2H2	0	0
ZNF585B	30948	ZF - C2H2	0	0
ZNF586	25949	ZF - C2H2	0	0
ZNF587	30955	ZF - C2H2	0	0
ZNF589	16747	ZF - C2H2	0	0
ZNF592	28986	ZF - C2H2	0	0
ZNF593	30943	ZF - C2H2	0	0
ZNF595	27196	ZF - C2H2	1	0
ZNF596	27268	ZF - C2H2	0	0
ZNF597	26573	ZF - C2H2	0	0
ZNF599	26408	ZF - C2H2	0	0
ZNF606	25879	ZF - C2H2	0	0
ZNF607	28192	ZF - C2H2	0	0
ZNF610	26687	ZF - C2H2	0	0
ZNF611	28766	ZF - C2H2	0	0
ZNF613	25827	ZF - C2H2	0	0
ZNF615	24740	ZF - C2H2	0	0
ZNF616	28062	ZF - C2H2	0	0
ZNF618	29416	ZF - C2H2	0	0
ZNF619	26910	ZF - C2H2	0	0
ZNF621	24787	ZF - C2H2	0	0
ZNF622	30958	ZF - C2H2	0	0
ZNF623	29084	ZF - C2H2	0	0
ZNF624	29254	ZF - C2H2	0	0
ZNF625	30571	ZF - C2H2	0	0
ZNF626	30461	ZF - C2H2	0	0
ZNF627	30570	ZF - C2H2	0	0
ZNF638	17894	ZF - C2H2	0	0
ZNF639	30950	ZF - C2H2	0	0
ZNF641	31834	ZF - C2H2	0	0
ZNF644	29222	ZF - C2H2	0	1
ZNF646	29004	ZF - C2H2	0	0
ZNF648	18190	ZF - C2H2	0	0
ZNF652	29147	ZF - C2H2	0	0
ZNF653	25196	ZF - C2H2	0	1
ZNF654	25612	ZF - C2H2	0	0
ZNF655	30899	ZF - C2H2	0	0
ZNF658	25226	ZF - C2H2	1	0
ZNF660	26720	ZF - C2H2	0	0
ZNF662	31930	ZF - C2H2	0	0
ZNF663P	25342	ZF - C2H2	0	1
ZNF664	25406	ZF - C2H2	0	0
ZNF667	28854	ZF - C2H2	0	0
ZNF668	25821	ZF - C2H2	0	0
ZNF669	25736	ZF - C2H2	0	0
ZNF670	28167	ZF - C2H2	0	0
ZNF671	26279	ZF - C2H2	0	0
ZNF672	26179	ZF - C2H2	0	0
ZNF677	28730	ZF - C2H2	0	0
ZNF678	28652	ZF - C2H2	0	0
ZNF679	28650	ZF - C2H2	0	0
ZNF680	26897	ZF - C2H2	0	0
ZNF683	28495	ZF - C2H2	1	0
ZNF684	28418	ZF - C2H2	0	0
ZNF687	29277	ZF - C2H2	0	0
ZNF688	30489	ZF - C2H2	0	0
ZNF689	25173	ZF - C2H2	0	0
ZNF69	13138	ZF - C2H2	0	0
ZNF692	26049	ZF - C2H2	0	0
ZNF695	30954	ZF - C2H2	0	0
ZNF697	32034	ZF - C2H2	0	0
ZNF699	24750	ZF - C2H2	0	0
ZNF7	13139	ZF - C2H2	0	0
ZNF70	13140	ZF - C2H2	0	0
ZNF701	25597	ZF - C2H2	0	1
ZNF703	25883	ZF - C2H2	0	0
ZNF704	32291	ZF - C2H2	0	0
ZNF705D	33202	ZF - C2H2	0	0
ZNF706	24992	ZF - C2H2	0	0
ZNF707	27815	ZF - C2H2	0	0
ZNF71	13141	ZF - C2H2	0	1
ZNF710	25352	ZF - C2H2	0	0
ZNF711	13128	ZF - C2H2	0	0
ZNF718	26889	ZF - C2H2	0	0
ZNF74	13144	ZF - C2H2	0	0
ZNF740	27465	ZF - C2H2	0	0
ZNF746	21948	ZF - C2H2	0	0
ZNF747	28350	ZF - C2H2	0	0
ZNF750	25843	ZF - C2H2	0	0
ZNF75A	13146	ZF - C2H2	0	0
ZNF75D	13145	ZF - C2H2	0	0
ZNF76	13149	ZF - C2H2	0	0
ZNF765	25092	ZF - C2H2	0	0
ZNF77	13150	ZF - C2H2	0	0
ZNF777	22213	ZF - C2H2	0	0
ZNF783	27222	ZF - C2H2	0	0
ZNF79	13153	ZF - C2H2	0	0
ZNF8	13154	ZF - C2H2	0	0
ZNF80	13155	ZF - C2H2	0	1
ZNF81	13156	ZF - C2H2	0	0
ZNF83	13158	ZF - C2H2	0	0
ZNF830	28291	ZF - C2H2	0	0
ZNF839	20345	ZF - C2H2	0	0
ZNF84	13159	ZF - C2H2	0	0
ZNF85	13160	ZF - C2H2	0	0
ZNF875	4928	ZF - C2H2	0	0
ZNF92	13168	ZF - C2H2	0	0
ZNF93	13169	ZF - C2H2	0	0
ZNF99	13175	ZF - C2H2	0	0
ZSCAN1	23712	ZF - C2H2	0	0
ZSCAN12	13172	ZF - C2H2	0	0
ZSCAN16	20813	ZF - C2H2	0	0
ZSCAN2	20994	ZF - C2H2	0	0
ZSCAN20	13093	MYB, ZF - C2H2	0	0
ZSCAN21	13104	ZF - C2H2	0	0
ZSCAN22	4929	ZF - C2H2	0	0
ZSCAN25	21961	ZF - C2H2	0	0
ZSCAN26	12978	ZF - C2H2	0	0
ZSCAN29	26673	ZF - C2H2	0	0
ZSCAN31	14097	ZF - C2H2	0	0
ZSCAN32	20812	ZF - C2H2	0	0
ZSCAN4	23709	ZF - C2H2	0	0
ZSCAN5A	23710	ZF - C2H2	0	0
ZSCAN9	12984	ZF - C2H2	0	0
ZXDC	28160	ZF - C2H2	0	0
ZZZ3	24523	MYB	0	0
