## Supplementary material for "Comprehensive mapping of the human cytokine gene regulatory network": Table S4

### Sheet: notes
Table S4. Functional evidence for eY1H-derived interactions involving nuclear receptors (NR). NR Ligands: List of NR ligands manually curated from NURSA, DrugBank, Tocris, and literature searches. NR PDIs: List of eY1H PDIs involving NRs and functional evidence for the PDIs obtained from the NURSA Transcriptomine database and the literature (Table S1). 1= evidence provided, 0 = no evidence.

### Sheet: NR Ligands
Ligand Symbol (in NURSA)	Ligand Name	Ligand Alias	DrugBank Accession #	NR Targets
125DVD3	1,25-dihydroxyvitamin D3	Calcitriol	DB00136	VDR
13cRA	13-cis RA	Isotretinoin	DB00982	RARA, RARB, RARG, RXRA, RXRB, RXRG, RORA, RORB, RORC
16KE2	16-Ketoestradiol			ESR1, ESR2, NR1I2
17αEE2	17α-ethinylestradiol	Ethinylestradiol	DB00977	ESR1, ESR2, NR1I2
17βE2	17β-estradiol	Estradiol	DB00783	ESR1, ESR2, NR1I2
4HT	4-Hydroxytamoxifen	Afimoxifene	DB04468	ESR1, ESR2, ESRRG
4NP	4-nonylphenol			ESR1, ESR2, NR1I2
9cRA	9-cis-Retinoic acid	Alitretinoin	DB00523	RARA, RARB, RARG, RXRA, RXRB, RXRG, RORA, RORB, RORC
Acmphn	Acetaminophen		DB00316	NR1I3
AG035029	AG035029			PPARG
Aldo	Aldosterone		DB04630	NR3C2
Am580	Am 580			RARA, RARB, RARG
ATRA	all-trans-Retinoic acid	Tretinoin	DB00755	RARA, RARB, RARG, RXRA, RXRB, RXRG, RORA, RORB, RORC
Baz	Bazedoxifene		DB06401	ESR1, ESR2
BPA	Bisphenol A		DB06973	ESR1, ESR2, NR1I2, ESRRG
Capric	Capric acid	Decanoic Acid	DB03600	PPARG
Ciprof	Ciprofibrate		DB09064	PPARA
Clofib	Clofibrate		DB00636	PPARA
Cortic	Corticosterone		DB04652	NR3C1, NR3C2
Cortiv	Cortivazol		DB13003	NR3C1
Coum	Coumestrol			ESR1, ESR2
CP775	CP-775146			PPARA
CP865	CP-865520			PPARA
CP868	UNII-999KY5ZIGB			PPARA
CPromZ	Chlorpromazine		DB00477	NR1I3
DEHP	Di-2-ethylhexyl phthalate	Phthalic acid, Bis(2-ethylhexyl) phthalate	DB02746	ESR1, ESR2, NR1I2
DES	Diethylstilbestrol		DB00255	ESR1, ESR2, ESRRA, ESRRB, ESRRG
Dex	Dexamethasone		DB01234	NR3C1
DHEA	Dehydroepiandrosterone	Prasterone	DB01708	ESR1, ESR2, PPARA, NR1I2, NR1I3, AR
DHT	Dihydrotestosterone	Stanolone	DB02901	AR
Docos	Docosahexaenoic acid	Doconexent	DB03756	PPARA, PPARD, PPARG, RXRA, RXRB, RXRG
DY131	DY131			ESRRB, ESRRG
E3	Estriol		DB04573	ESR1, ESR2
Eicos	Eicosapentaenoic acid	Icosapentaenoic acid	DB00159	PPARA, PPARD, PPARG
Endox	Endoxifen			ESR1, ESR2
Feno	Fenofibrate		DB01039	PPARA
Fex	Fexaramine		DB02545	NR1H4
Flut	Flutamide		DB00499	AR
Fulv	Fulvestrant	ICI 182,780	DB00947	ESR1, ESR2
Gemfib	Gemfibrozil		DB01241	PPARA
Gen	Genistein		DB01645	ESR1, ESR2
GW1516	GW501516	Cardarine	DB05416	PPARD
GW3965	GW3965	GW 3965 hydrochloride		NR1H2, NR1H3
GW4064	GW4064			NR1H4
GW7647	GW 7647			PPARA
HPTE	HPTE			ESR1, ESR2, NR3C1
Hydcort	Hydrocortisone		DB00741	NR3C1
Laso	Lasofoxifene		DB06202	ESR1, ESR2 ,
LGD069	LGD1069	Bexarotene	DB00307	RXRA, RXRB, RXRG
LGD268	LGD 100268		DB01941	RXRA, RXRB, RXRG
Lileic	Linoleic Acid		DB14104	PPARA, PPARD, PPARG
Lilenic	Linolenic Acid	Alpha-Linolenic Acid	DB00132	PPARA, PPARD, PPARG
Liquir	Liquiritigenin			ESR2
Litho	Lithocholic acid			VDR, NR1I2, NR1H4
MePred	Methylprednisolone		DB00959	NR3C1
MPA	MPA	Medroxyprogesterone acetate	DB00603	PGR, AR, NR3C1, NR3C2
Oleic	Oleic acid		DB04224	PPARA, PPARD, PPARG
P4	Progesterone		DB00396	PGR, AR, NR3C1, NR3C2, ESR1, ESR2
PCN	Pregnenolone carbonitrile		DB02789	NR1I2
PFOS	Perfluorooctanesulfonic Acid			PPARA, PPARD, PPARG
Phenob	Phenobarbital		DB01174	NR1I2, NR1I3
Pio	Pioglitazone		DB01132	PPARG
Piri	Pirinixic acid			PPARA
R1881	R1881	Metribolone	DB02998	AR, PGR, NR3C1, NR3C2
R5020	R5020			PGR
Ral	Raloxifene		DB00481	ESR1, ESR2
Rosi	Rosiglitazone		DB00412	PPARG
RTI018	RTI 6413-018			AR
RU486	RU486	Mifepristone	DB00834	PGR, AR, NR3C1, NR3C2
Sequol	Equol		DB11674	ESR1, ESR2
T1317	T0901317			NR1H2, NR1H3, NR1H4
Tam	Tamoxifen		DB00675	ESR1, ESR2
TCPOBOP	TCPOBOP			NR1I3
Test	Testosterone		DB00624	AR
Trog	Troglitazone		DB00197	PPARG

### Sheet: NR PDIs
eY1H NR PDIs		NURSA Transcriptomine data						Literature-based data
		Ligand			Genetic perturbation			Ligand			Genetic perturbation
Cytokine	TF	Human	Mouse	Rat	Human	Mouse	Rat	Human	Mouse	Rat	Human	Mouse	Rat
CCL28	ESR2	1	1	1	0	0	0	0	0	0	0	0	0
IL17F	ESR2	1	0	0	0	0	0	0	0	0	0	0	0
CCL20	ESRRA	0	0	0	0	0	0	0	0	0	0	0	0
CCL28	ESRRA	0	0	0	0	0	0	0	0	0	0	0	0
IL31	ESRRA	0	0	0	0	0	0	0	0	0	0	0	0
IL32	ESRRA	0	0	0	0	0	0	0	0	0	0	0	0
CCL20	ESRRB	0	0	0	0	0	0	0	0	0	0	0	0
CCL23	ESRRB	0	0	0	0	0	0	0	0	0	0	0	0
CCL28	ESRRB	0	0	0	0	0	0	0	0	0	0	0	0
CCL8	ESRRB	0	0	0	0	0	0	0	0	0	0	0	0
IFNA5	ESRRB	0	0	0	0	0	0	0	0	0	0	0	0
IL12B	ESRRB	0	0	0	0	0	0	0	0	0	0	0	0
IL17A	ESRRB	0	0	0	0	0	0	0	0	0	0	0	0
IL31	ESRRB	0	0	0	0	0	0	0	0	0	0	0	0
IL32	ESRRB	1	0	0	0	0	0	0	0	0	0	0	0
IL36G	ESRRB	0	0	0	0	0	0	0	0	0	0	0	0
IL7	ESRRB	0	0	0	0	1	0	0	0	0	0	0	0
TNFSF14	ESRRB	0	0	0	0	0	0	0	0	0	0	0	0
CCL20	ESRRG	0	0	0	0	0	0	0	0	0	0	0	0
CCL23	ESRRG	1	0	0	0	0	0	0	0	0	0	0	0
CCL28	ESRRG	1	0	0	0	0	0	0	0	0	0	0	0
CCL8	ESRRG	1	0	0	0	0	0	0	0	0	0	0	0
IFNA5	ESRRG	1	0	0	0	0	0	0	0	0	0	0	0
IL12B	ESRRG	0	0	0	0	0	0	0	0	0	0	0	0
IL17A	ESRRG	1	0	0	0	0	0	0	0	0	0	0	0
IL31	ESRRG	0	0	0	0	0	0	0	0	0	0	0	0
IL32	ESRRG	1	0	0	0	0	0	0	0	0	0	0	0
IL36G	ESRRG	1	0	0	0	0	0	0	0	0	0	0	0
IL7	ESRRG	1	0	0	0	0	0	0	0	0	0	0	0
CCL15	HNF4A	0	0	0	1	0	0	0	0	0	0	0	0
CCL20	HNF4A	0	0	0	1	0	0	0	0	0	0	0	0
IFNA10	HNF4A	0	0	0	0	0	0	0	0	0	0	0	0
IFNA16	HNF4A	0	0	0	0	0	0	0	0	0	0	0	0
IFNA17	HNF4A	0	0	0	0	0	0	0	0	0	0	0	0
IFNA8	HNF4A	0	0	0	0	0	0	0	0	0	0	0	0
IL31	HNF4A	0	0	0	0	0	0	0	0	0	0	0	0
IL32	HNF4A	0	0	0	1	0	0	0	0	0	0	0	0
IL17F	NR1D1	0	0	0	0	0	0	0	0	0	0	0	0
IFNA16	NR1D2	0	0	0	0	0	0	0	0	0	0	0	0
IL17F	NR1D2	0	0	0	0	0	0	0	0	0	0	0	0
IL31	NR1D2	0	0	0	0	0	0	0	0	0	0	0	0
IL32	NR1D2	0	0	0	0	0	0	0	0	0	0	0	0
CCL1	NR1H4	1	0	0	0	0	0	0	0	0	0	0	0
CCL15	NR1H4	1	0	0	0	0	0	0	0	0	0	0	0
CCL28	NR1H4	0	0	0	0	0	0	0	0	0	0	0	0
CCL3L1	NR1H4	0	0	0	0	0	0	0	0	0	0	0	0
CCL4	NR1H4	0	0	0	0	0	0	0	0	0	0	0	0
CXCL3	NR1H4	0	0	0	0	0	0	0	0	0	0	0	0
IFNA10	NR1H4	0	0	0	0	0	0	0	0	0	0	0	0
IFNA16	NR1H4	0	0	0	0	0	0	0	0	0	0	0	0
IFNA17	NR1H4	0	0	0	0	0	0	0	0	0	0	0	0
IFNA7	NR1H4	0	0	0	0	0	0	0	0	0	0	0	0
IFNA8	NR1H4	0	0	0	0	0	0	0	0	0	0	0	0
IL17A	NR1H4	0	0	0	0	0	0	0	0	0	0	0	0
IL17F	NR1H4	1	0	0	0	0	0	0	0	0	0	0	0
IL20	NR1H4	0	0	0	0	0	0	0	0	0	0	0	0
IL25	NR1H4	0	0	0	0	0	0	0	0	0	0	0	0
IL31	NR1H4	0	0	0	0	0	0	0	0	0	0	0	0
IL32	NR1H4	0	0	0	0	0	0	0	0	0	0	0	0
IL7	NR1H4	0	0	0	0	0	0	1	0	0	0	0	0
OSM	NR1H4	0	0	0	0	0	0	0	0	0	0	0	0
TNFSF13	NR1H4	1	0	0	0	0	0	0	0	0	0	0	0
TNFSF8	NR1H4	0	0	0	0	0	0	0	0	0	0	0	0
CCL15	NR1I2	1	0	0	0	0	0	0	0	0	0	0	0
CCL24	NR1I2	1	1	1	0	0	0	0	0	0	0	0	0
CCL3L1	NR1I2	0	1	1	0	0	0	0	0	0	0	0	0
CSF2	NR1I2	1	1	0	0	0	0	0	1	0	0	0	0
CXCL2	NR1I2	1	1	0	0	1	0	0	0	0	0	0	0
CXCL3	NR1I2	1	1	0	0	0	0	0	1	0	0	0	0
IFNA10	NR1I2	1	0	0	0	0	0	0	0	0	0	0	0
IFNA5	NR1I2	1	0	0	0	0	0	0	0	0	0	0	0
IL10	NR1I2	0	1	0	0	0	0	0	0	0	0	1	0
IL12B	NR1I2	0	1	0	0	0	0	0	0	0	0	0	0
IL1B	NR1I2	1	1	1	0	0	0	0	1	0	0	1	0
IL20	NR1I2	1	0	0	0	0	0	0	0	0	0	0	0
IL25	NR1I2	0	1	0	0	0	0	0	0	0	0	0	0
IL27	NR1I2	0	0	0	0	0	0	0	0	0	0	0	0
IL31	NR1I2	0	0	0	0	0	0	0	0	0	0	0	0
IL32	NR1I2	1	0	0	0	0	0	0	0	0	0	0	0
IL33	NR1I2	0	1	1	0	0	0	0	0	0	0	0	0
IL36A	NR1I2	1	1	0	0	0	0	0	0	0	0	0	0
OSM	NR1I2	1	1	0	0	0	0	0	0	0	0	0	0
TNFSF13	NR1I2	1	0	1	0	0	0	0	0	0	0	0	0
CCL15	NR2C2	0	0	0	0	0	0	0	0	0	0	0	0
CCL20	NR2C2	0	0	0	0	0	0	0	0	0	0	0	0
CCL23	NR2C2	0	0	0	0	0	0	0	0	0	0	0	0
CCL24	NR2C2	0	0	0	0	1	0	0	0	0	0	0	0
CCL28	NR2C2	0	0	0	0	0	0	0	0	0	0	0	0
CXCL3	NR2C2	0	0	0	0	0	0	0	0	0	0	0	0
IFNA16	NR2C2	0	0	0	0	0	0	0	0	0	0	0	0
IFNA8	NR2C2	0	0	0	0	0	0	0	0	0	0	0	0
IL17A	NR2C2	0	0	0	0	0	0	0	0	0	0	0	0
IL17F	NR2C2	0	0	0	0	0	0	0	0	0	0	0	0
IL20	NR2C2	0	0	0	0	0	0	0	0	0	0	0	0
IL25	NR2C2	0	0	0	0	0	0	0	0	0	0	0	0
IL31	NR2C2	0	0	0	0	0	0	0	0	0	0	0	0
IL32	NR2C2	0	0	0	0	0	0	0	0	0	0	0	0
IL7	NR2C2	0	0	0	0	0	0	0	0	0	0	0	0
TNFSF8	NR2C2	0	0	0	0	0	0	0	0	0	0	0	0
XCL1	NR2C2	0	0	0	0	0	0	0	0	0	0	0	0
XCL2	NR2C2	0	0	0	0	0	0	0	0	0	0	0	0
CCL15	NR2F1	0	0	0	0	0	0	0	0	0	0	0	0
CCL22	NR2F1	0	0	0	0	0	0	0	0	0	0	0	0
CCL23	NR2F1	0	0	0	0	0	0	0	0	0	0	0	0
CCL24	NR2F1	0	0	0	0	0	0	0	0	0	0	0	0
IFNA16	NR2F1	0	0	0	0	0	0	0	0	0	0	0	0
IFNA17	NR2F1	0	0	0	0	0	0	0	0	0	0	0	0
IFNA8	NR2F1	0	0	0	0	0	0	0	0	0	0	0	0
IL10	NR2F1	0	0	0	0	0	0	0	0	0	0	0	0
IL17A	NR2F1	0	0	0	0	0	0	0	0	0	0	0	0
IL32	NR2F1	0	0	0	0	0	0	0	0	0	0	0	0
IL37	NR2F1	0	0	0	0	0	0	0	0	0	0	0	0
XCL1	NR2F1	0	0	0	0	0	0	0	0	0	0	0	0
CCL15	NR2F2	0	0	0	0	0	0	0	0	0	0	0	0
CCL20	NR2F2	0	0	0	0	0	0	0	0	0	0	0	0
CCL22	NR2F2	0	0	0	0	0	0	0	0	0	0	0	0
CCL23	NR2F2	0	0	0	0	0	0	0	0	0	0	0	0
CCL24	NR2F2	0	0	0	0	0	0	0	0	0	0	0	0
CCL28	NR2F2	0	0	0	0	0	0	0	0	0	0	0	0
CCL3L1	NR2F2	0	0	0	0	0	0	0	0	0	0	0	0
CSF2	NR2F2	0	0	0	1	0	0	0	0	0	0	0	0
IFNA16	NR2F2	0	0	0	0	0	0	0	0	0	0	0	0
IFNA17	NR2F2	0	0	0	0	0	0	0	0	0	0	0	0
IFNA5	NR2F2	0	0	0	0	0	0	0	0	0	0	0	0
IFNA8	NR2F2	0	0	0	0	0	0	0	0	0	0	0	0
IL10	NR2F2	0	0	0	0	0	0	0	0	0	0	0	0
IL17A	NR2F2	0	0	0	0	0	0	0	0	0	0	0	0
IL1B	NR2F2	0	0	0	0	0	0	0	0	0	0	0	0
IL20	NR2F2	0	0	0	0	0	0	0	0	0	0	0	0
IL25	NR2F2	0	0	0	0	0	0	0	0	0	0	0	0
IL3	NR2F2	0	0	0	0	0	0	0	0	0	0	0	0
IL31	NR2F2	0	0	0	0	0	0	0	0	0	0	0	0
IL32	NR2F2	0	0	0	0	0	0	0	0	0	0	0	0
IL33	NR2F2	0	0	0	0	1	0	0	0	0	0	0	0
IL34	NR2F2	0	0	0	0	0	0	0	0	0	0	0	0
IL37	NR2F2	0	0	0	1	0	0	0	0	0	0	0	0
IL7	NR2F2	0	0	0	1	0	0	0	0	0	0	0	0
OSM	NR2F2	0	0	0	0	0	0	0	0	0	0	0	0
TNFSF12	NR2F2	0	0	0	0	0	0	0	0	0	0	0	0
TNFSF13	NR2F2	0	0	0	0	0	0	0	0	0	0	0	0
TNFSF14	NR2F2	0	0	0	0	0	0	0	0	0	0	0	0
XCL1	NR2F2	0	0	0	1	0	0	0	0	0	0	0	0
XCL2	NR2F2	0	0	0	0	0	0	0	0	0	0	0	0
CCL15	NR2F6	0	0	0	0	0	0	0	0	0	0	0	0
CCL20	NR2F6	0	0	0	0	0	0	0	0	0	0	0	0
CCL22	NR2F6	0	0	0	0	0	0	0	0	0	0	0	0
CCL23	NR2F6	0	0	0	0	0	0	0	0	0	0	0	0
CCL24	NR2F6	0	0	0	0	0	0	0	0	0	0	0	0
CCL28	NR2F6	0	0	0	0	0	0	0	0	0	0	0	0
CXCL3	NR2F6	0	0	0	0	0	0	0	0	0	0	0	0
IFNA16	NR2F6	0	0	0	0	0	0	0	0	0	0	0	0
IFNA17	NR2F6	0	0	0	0	0	0	0	0	0	0	0	0
IFNA5	NR2F6	0	0	0	0	0	0	0	0	0	0	0	0
IFNA8	NR2F6	0	0	0	0	0	0	0	0	0	0	0	0
IL10	NR2F6	0	0	0	0	0	0	0	0	0	0	0	0
IL12B	NR2F6	0	0	0	0	0	0	0	0	0	0	0	0
IL17A	NR2F6	0	0	0	0	0	0	0	0	0	0	1	0
IL20	NR2F6	0	0	0	0	0	0	0	0	0	0	0	0
IL25	NR2F6	0	0	0	0	0	0	0	0	0	0	0	0
IL3	NR2F6	0	0	0	0	0	0	0	0	0	0	0	0
IL31	NR2F6	0	0	0	0	0	0	0	0	0	0	0	0
IL32	NR2F6	0	0	0	0	0	0	0	0	0	0	0	0
IL33	NR2F6	0	0	0	0	0	0	0	0	0	0	0	0
IL7	NR2F6	0	0	0	0	0	0	0	0	0	0	0	0
XCL1	NR2F6	0	0	0	0	0	0	0	0	0	0	0	0
XCL2	NR2F6	0	0	0	0	0	0	0	0	0	0	0	0
CCL1	NR3C1	1	1	0	0	0	0	0	0	0	0	0	0
CCL15	NR4A1	0	0	0	0	0	0	0	0	0	0	0	0
IFNA5	NR4A1	0	0	0	0	0	0	0	0	0	0	0	0
CCL15	NR4A2	0	0	0	0	0	0	0	0	0	0	0	0
CCL20	NR4A2	0	0	0	0	0	0	0	0	0	1	1	0
IFNA5	NR4A2	0	0	0	0	0	0	0	0	0	0	0	0
IL20	NR4A2	0	0	0	0	0	0	0	0	0	0	0	0
CCL22	NR5A2	0	0	0	0	0	0	0	0	0	0	0	0
CCL28	NR5A2	0	0	0	0	0	0	0	0	0	0	0	0
IFNA16	NR5A2	0	0	0	0	0	0	0	0	0	0	0	0
IL12B	NR5A2	0	0	0	0	0	0	0	0	0	0	0	0
IL31	NR5A2	0	0	0	0	0	0	0	0	0	0	0	0
IL32	NR5A2	0	0	0	0	0	0	0	0	0	0	0	0
IL36G	NR5A2	0	0	0	0	0	0	0	0	0	0	0	0
TNFSF10	NR5A2	0	0	0	0	0	0	0	0	0	0	0	0
IL17F	PPARA	0	0	0	0	0	0	0	0	0	0	0	0
CCL27	PPARG	0	0	0	0	0	0	0	0	0	0	0	0
IL17F	PPARG	1	0	0	0	0	0	0	1	0	0	1	0
IL25	PPARG	0	0	0	0	0	0	0	0	0	0	0	0
IL31	RARA	0	0	0	0	0	0	0	0	0	0	0	0
IL32	RARA	0	0	0	0	0	0	0	0	0	0	0	0
IL25	RARB	1	1	0	0	0	0	0	0	0	0	0	0
IL31	RARB	0	0	0	0	0	0	0	0	0	0	0	0
IL32	RARB	0	0	0	0	0	0	0	0	0	0	0	0
CCL15	RARG	0	0	0	0	0	0	0	0	0	0	0	0
CCL20	RARG	1	1	0	0	0	0	0	0	0	0	0	0
CCL28	RARG	0	0	0	0	0	0	0	0	0	0	0	0
IL31	RARG	0	0	0	0	0	0	0	0	0	0	0	0
IL32	RARG	0	0	0	0	0	0	0	0	0	0	0	0
IFNA8	RORA	1	0	0	0	0	0	0	0	0	0	0	0
IL17F	RORA	0	1	0	0	0	0	0	0	0	0	1	0
IL25	RORA	1	1	0	0	0	0	0	0	0	0	0	0
IL32	RORA	0	0	0	0	0	0	0	0	0	0	0	0
IL17A	RORC	1	1	0	0	0	0	1	0	0	1	1	0
IL17F	RORC	0	1	0	0	0	0	0	0	0	1	1	0
IL25	RORC	1	1	0	0	0	0	0	0	0	0	0	0
IL26	RORC	1	0	0	0	0	0	0	0	0	1	0	0
IL32	RORC	0	0	0	0	0	0	0	0	0	0	0	0
CCL15	RXRA	0	0	0	0	0	0	0	0	0	0	0	0
IFNA8	RXRA	1	0	0	0	0	0	0	0	0	0	0	0
IL20	RXRA	0	0	0	0	0	0	0	0	0	0	0	0
IL25	RXRA	1	1	0	0	0	0	0	0	0	0	0	0
IL31	RXRA	0	0	0	0	0	0	0	0	0	0	0	0
IL32	RXRA	1	0	0	0	0	0	0	0	0	0	0	0
IL7	RXRA	0	1	0	0	0	0	0	0	0	0	0	0
CCL15	RXRG	0	0	0	0	0	0	0	0	0	0	0	0
CCL19	RXRG	0	0	0	0	0	0	0	0	0	0	0	0
CCL20	RXRG	1	1	0	0	0	0	0	0	0	0	0	0
CCL23	RXRG	1	0	0	0	0	0	0	0	0	0	0	0
CCL24	RXRG	1	0	0	0	0	0	0	0	0	0	0	0
CCL28	RXRG	0	0	0	0	0	0	0	0	0	0	0	0
CCL3L1	RXRG	0	1	0	0	0	0	0	0	0	0	0	0
CXCL2	RXRG	1	1	0	0	0	0	0	0	0	0	0	0
CXCL3	RXRG	1	0	0	0	0	0	0	0	0	0	0	0
IFNA16	RXRG	1	0	0	0	0	0	0	0	0	0	0	0
IFNA17	RXRG	0	0	0	0	0	0	0	0	0	0	0	0
IFNA5	RXRG	0	0	0	0	0	0	0	0	0	0	0	0
IFNA8	RXRG	1	0	0	0	0	0	0	0	0	0	0	0
IFNL1	RXRG	0	0	0	0	0	0	0	0	0	0	0	0
IL10	RXRG	1	0	0	0	0	0	0	0	0	0	0	0
IL17A	RXRG	1	1	0	0	0	0	0	0	0	0	0	0
IL17F	RXRG	0	1	0	0	0	0	0	0	0	0	0	0
IL1B	RXRG	1	0	0	0	0	0	0	0	0	0	0	0
IL20	RXRG	0	0	0	0	0	0	0	0	0	0	0	0
IL25	RXRG	1	1	0	0	0	0	0	0	0	0	0	0
IL31	RXRG	0	0	0	0	0	0	0	0	0	0	0	0
IL32	RXRG	1	0	0	0	0	0	0	0	0	0	0	0
IL33	RXRG	0	1	0	0	0	0	0	0	0	0	0	0
IL7	RXRG	0	1	0	0	0	0	0	0	0	0	0	0
OSM	RXRG	1	0	0	0	0	0	0	0	0	0	0	0
TNFSF13	RXRG	1	0	0	0	0	0	0	0	0	0	0	0
TNFSF8	RXRG	0	0	0	0	0	0	0	0	0	0	0	0
XCL1	RXRG	1	0	0	0	0	0	0	0	0	0	0	0
XCL2	RXRG	0	0	0	0	0	0	0	0	0	0	0	0
CCL28	THRA	0	0	0	0	0	0	0	0	0	0	0	0
IL31	THRA	0	0	0	0	0	0	0	0	0	0	0	0
CCL1	THRB	0	0	0	0	0	0	0	0	0	0	0	0
CCL22	THRB	0	0	0	0	0	0	0	0	0	0	0	0
IFNL1	THRB	0	0	0	0	0	0	0	0	0	0	0	0
IL25	THRB	0	0	0	0	0	0	0	0	0	0	0	0
IL31	THRB	0	0	0	0	0	0	0	0	0	0	0	0
IL32	THRB	0	0	0	0	0	0	0	0	0	0	0	0
