## Supplementary material for "Comprehensive mapping of the human cytokine gene regulatory network": Table S6

### Sheet: notes
Table S6. List TF-cytokine pairs in the HIV-associated PDI network correlated on a single-cell basis in samples from HIV-infected individuals (Farhadian et al., 2018). The TF, cytokine, cell type, correlation, P-value, and adjusted P-value, are listed for each correlated TF-cytokine pair.

### Sheet: HIV - correlated PDIs
Cell-type	Cytokine	TF	Correlation	P-value	Adjusted P-value
B cell	IL32	NFIC	0.0810674	0.0247567	0.201601
B cell	IL32	RORA	0.129512	0.000322996	0.0119509
B cell	IL32	TCF4	-0.088753	0.0139387	0.201601
B cell	IL32	ZBTB10	-0.0797298	0.0272434	0.201601
B cell	IL32	ZBTB7A	0.0808766	0.025099	0.201601
Dendritic cell	CCL3L1	RFX2	0.103731	0.00056287	0.0201735
Dendritic cell	IL32	KLF12	0.0965904	0.00132587	0.02486
Dendritic cell	IL32	KLF4	-0.0826611	0.00603935	0.0744079
Dendritic cell	IL32	RORA	0.100784	0.00080694	0.0201735
Dendritic cell	LTB	SPI1	0.0678146	0.0243705	0.203088
T cell	IL32	TCF4	-0.0577566	0.00278496	0.183807
