## Supplementary material for "Comprehensive mapping of the human cytokine gene regulatory network": Table S7

### Sheet: Sheet1
Table S7. List of TF-cytokine pairs in the IBD-associated PDI network correlated on a single-cell basis in samples from IBD-infected individuals (Martin et al., 2019). The TF, cytokine, cell type, correlation, P-value, and adjusted P-value, are listed for each correlated TF-cytokine pair.

### Sheet: IBD - correlated PDIs
Cell-type	Cytokine	TF	Correlation	P-value	Adjusted P-value
B cell	CCL2	ELK1	0.0256671	0.00882421	0.207369
B cell	CCL20	PLAGL1	0.0318667	0.00114751	0.0539329
B cell	CXCL2	MAZ	0.0257157	0.00869669	0.207369
B cell	IL1B	ZNF710	0.0273501	0.00526164	0.185473
B cell	LTB	SPI1	0.0521636	1.00982e-07	1.41278e-05
B cell	TNFSF14	ZBTB14	0.0509311	2.00394e-07	1.41278e-05
Dendritic cell	CXCL9	ZNF710	0.160323	0.00166902	0.0534085
Dendritic cell	LTB	SPI1	-0.14534	0.0044209	0.0707344
Epithelial cell	CCL2	ELF2	0.0312769	0.036357	0.214102
Epithelial cell	CCL20	ESRRA	0.0592398	7.29114e-05	0.0010539
Epithelial cell	CCL20	NR2F6	0.0476284	0.00143206	0.013394
Epithelial cell	CCL20	NR4A2	-0.0526882	0.000419905	0.00513576
Epithelial cell	CCL3	TGIF1	0.0631208	2.36885e-05	0.000418496
Epithelial cell	CXCL2	MAZ	0.0553788	0.000209197	0.00277186
Epithelial cell	CXCL3	KLF2	0.0329617	0.0274042	0.167587
Epithelial cell	CXCL3	KLF3	0.0483919	0.00119834	0.0127024
Epithelial cell	CXCL3	KLF4	0.105228	1.67364e-12	8.87028e-11
Epithelial cell	CXCL3	NR1H4	-0.115853	7.4476e-15	5.92084e-13
Epithelial cell	CXCL3	REL	0.181925	1.26141e-34	2.00564e-32
Epithelial cell	CXCL3	ZBTB10	0.0418999	0.00504261	0.0400888
Epithelial cell	CXCL5	MAZ	0.0415159	0.00545974	0.0413381
Epithelial cell	CXCL5	SOX14	0.0977781	5.49032e-11	2.1824e-09
Epithelial cell	CXCL5	ZNF281	0.0477469	0.00139324	0.013394
Epithelial cell	CXCL8	ARX	0.0473595	0.00152392	0.0134612
Epithelial cell	CXCL8	ATOH1	0.052023	0.000496473	0.00563851
Epithelial cell	CXCL8	REL	0.0892332	2.21004e-09	5.85662e-08
Epithelial cell	CXCL8	TFAP2A	0.035054	0.0189862	0.131253
Epithelial cell	CXCL8	ZNF710	0.0340517	0.0226855	0.150292
Epithelial cell	IL18	ATOH1	-0.0627333	2.65806e-05	0.000422632
Epithelial cell	IL18	ZDHHC7	0.033238	0.0261342	0.166214
Epithelial cell	IL23A	ELF3	-0.0435868	0.00353066	0.029546
Epithelial cell	IL23A	SPIB	0.0755479	4.16352e-07	8.27499e-06
Epithelial cell	LTB	SPI1	0.0858558	8.69967e-09	1.97607e-07
Epithelial cell	TNFSF14	HHEX	0.0922844	6.13382e-10	1.95056e-08
Epithelial cell	TNFSF8	NR1H4	-0.0376237	0.0118062	0.0853267
Macrophage	CCL20	PLAGL1	-0.0379362	0.0143599	0.149645
Macrophage	CCL21	TCF4	0.0420753	0.00661825	0.0936009
Macrophage	CCL3	ELK4	-0.0552543	0.000360866	0.0102074
Macrophage	CCL3	TGIF1	0.0336039	0.0301291	0.248663
Macrophage	CCL8	NFIA	0.0393857	0.0110301	0.128468
Macrophage	CXCL2	KLF3	-0.041674	0.00715499	0.0944459
Macrophage	CXCL2	MAZ	-0.0336015	0.030141	0.248663
Macrophage	CXCL3	KLF3	-0.0584325	0.000161501	0.00639545
Macrophage	CXCL3	ZBTB10	0.0447245	0.00389422	0.0700959
Macrophage	CXCL8	MAFG	0.0508833	0.00102129	0.0202215
Macrophage	CXCL8	REL	0.115421	7.97217e-14	7.89245e-12
Macrophage	CXCL8	ZDHHC7	-0.0557688	0.000317688	0.0102074
Macrophage	IL10	MAFB	0.0516174	0.000862106	0.0189663
Macrophage	IL10	MAFF	0.0538832	0.000504203	0.012479
Macrophage	IL17A	RORC	0.0712353	4.20033e-06	0.000207916
Macrophage	IL20	NR4A2	0.0410296	0.00809882	0.100223
Macrophage	IL23A	ETV7	0.0430675	0.0054433	0.0829057
Macrophage	IL23A	SNAI1	0.0380035	0.0141875	0.149645
Macrophage	IL27	SPI1	0.0364691	0.018603	0.18417
Macrophage	LTA	ZDHHC20	0.0341309	0.0276362	0.248663
Macrophage	LTB	SPI1	0.096094	5.18575e-10	3.42259e-08
Macrophage	TNF	KLF3	-0.0433549	0.00514002	0.0829057
Macrophage	TNFSF14	BHLHE40	0.0346959	0.0251625	0.237247
Macrophage	TNFSF14	HEY1	0.166713	2.46802e-27	4.88668e-25
T cell	CCL20	NR4A2	-0.0459834	3.79577e-10	3.85271e-08
T cell	CCL20	REL	0.0678736	2.26415e-20	4.59622e-18
T cell	CCL21	EGR1	0.0204194	0.00544227	0.0920651
T cell	CSF2	PLAGL2	0.0179788	0.0143921	0.182599
T cell	CXCL9	RBPJ	0.0315024	1.79546e-05	0.000911196
T cell	IL10	PLAGL1	0.0179841	0.0143633	0.182599
T cell	IL17A	RORC	0.0279597	0.000141005	0.00477066
T cell	IL17A	RUNX3	-0.0238615	0.00116094	0.0256
T cell	IL17F	NR1D2	0.0190897	0.009361	0.146176
T cell	IL17F	RORA	0.0188251	0.0103906	0.150663
T cell	IL23A	SNAI1	0.0236881	0.00126108	0.0256
T cell	IL26	RORC	0.0232135	0.00157737	0.0291097
T cell	LTA	PLAGL1	0.0264589	0.000315769	0.00915729
T cell	TNFSF14	BHLHE40	0.0389415	1.14275e-07	7.73258e-06
T cell	TNFSF14	HHEX	0.0289279	8.20762e-05	0.00333229
T cell	TNFSF4	ETV1	0.0248037	0.000733881	0.0186222
T cell	TNFSF8	HEY1	0.0174185	0.017738	0.200045
T cell	TNFSF8	ZNF281	0.0175676	0.0167864	0.200045
