## Supplementary material for "Comprehensive mapping of the human cytokine gene regulatory network": Table S9

### Sheet: notes
Table S9. List of TFs reported in the literature to be associated with immune cell differentiation or proliferative diseases. The TFs, cell types, associations, and sources, are listed.

### Sheet: Literature Associations
TF	Lineage	TF associated with lineage-specific differentiation?	TF implicated in cancer?	Source (Pubmed ID or link)
EGR1	B cell	associated	n/a	9858508, 18802061, 29440259
ELK1	B cell	associated	n/a	18356083
GABPA	B cell	associated	n/a	17442597
GRHL3	B cell	no	B cell leukemia	26797800
HES5	B cell	associated	n/a	12032823, 18048645
HHEX	B cell	associated	n/a	12522149, 25472970, 25968920
IRF5	B cell	associated	n/a	20176957
KLF3	B cell	associated	n/a	21297003, 22003205
KLF4	B cell	associated	n/a	17878366, 18375530, 29440259
NR1I2	B cell	associated	n/a	22496360, 21436254
NR2F2	B cell	no	B cell growth transformation	19550398, 19550394
SALL3	B cell	no	Burkitt lymphoma	23143597
SP4	B cell	associated	n/a	30332657
WT1	B cell	no	B cell leukemia	18604725, 24374862
ZCCHC7	B cell	no	B cell leukemia	17230227, 19586940
ZDHHC11	B cell	no	Burkitt lymphoma	28331227
ZDHHC23	B cell	no	B cell leukemia	27536776
ZNF271P	B cell	no	B cell growth transformation	11777961
SPIB	Basophil	associated	n/a	28514691
ELF2	CD4 T cell	associated	n/a	28351373, 12324448
ELF3	CD4 T cell	associated	n/a	21948981
ESRRG	CD4 T cell	associated	n/a	22711888
ETV7	CD4 T cell	no	T cell leukemia	16234363
GABPA	CD4 T cell	associated	n/a	20139079, 29051483
GFI1	CD4 T cell	associated	n/a	12682108, 23918371, 26749286, 19505891
GFI1B	CD4 T cell	associated	n/a	15131254, 12594258
HHEX	CD4 T cell	associated	n/a	31792183, 12460189
IRF2	CD4 T cell	associated	n/a	10934221, 27899441
LEF1	CD4 T cell	associated	n/a	9462507, 24836425
MAFB	CD4 T cell	no	T cell leukemia	29138297
MAZ	CD4 T cell	associated	n/a	7760814
MLX	CD4 T cell	associated	n/a	30054853
NFIA	CD4 T cell	associated	n/a	21602176
NR1I2	CD4 T cell	associated	n/a	20173028
NR2F6	CD4 T cell	associated	n/a	18701084, 22921335, 31509749
RUNX3	CD4 T cell	associated	n/a	12464175, 12796513, 17646406, 18258917
SIX6	CD4 T cell	no	T cell leukemia	22848398, 29746601
SMAD4	CD4 T cell	associated	n/a	25577439, 27599295
ZNF281	CD4 T cell	associated	n/a	31511645
ELF2	CD8 T cell	associated	n/a	28351373, 12324448
ELK1	CD8 T cell	associated	n/a	30068599
ETV7	CD8 T cell	no	T cell leukemia	16234363
GABPA	CD8 T cell	associated	n/a	20139079, 18390712, 15361867
HES5	CD8 T cell	associated	n/a	18048645
IRF2	CD8 T cell	associated	n/a	27899441
KLF4	CD8 T cell	associated	n/a	19412182, 24075846
NKX2-2	CD8 T cell	no	T cell leukemia	21481790
NR1I2	CD8 T cell	associated	n/a	20173028
NR2F6	CD8 T cell	associated	n/a	24096122
RXRA	CD8 T cell	associated	n/a	17433077
SPIB	CD8 T cell	associated	n/a	15879115, 12393575
TCF4	CD8 T cell	associated	n/a	11069067
TGIF1	CD8 T cell	associated	n/a	https://dash.harvard.edu/handle/1/33493424
ELF3	Dendritic cell	associated	n/a	21948981
ETV3	Dendritic cell	no	Dendritic cell tumor	26438513, 29877893
KLF4	Dendritic cell	associated	n/a	27742396, 22345706
MAFB	Dendritic cell	associated	n/a	15598817, 21984745
RUNX1	Dendritic cell	associated	n/a	24677539
SMAD4	Dendritic cell	associated	n/a	22311263, 21102536, https://www.jimmunol.org/content/200/1_Supplement/99.12
SPIB	Dendritic cell	associated	n/a	15583020, 23065153
GFI1	Eosinophil	associated	n/a	https://doi.org/10.1182/blood.V126.23.886.886
RFX2	Eosinophil	associated	n/a	10330134
SPI1	Eosinophil	associated	n/a	17868854, https://doi.org/10.1053/rmed.2000.0913
SPIC	Eosinophil	associated	n/a	https://doi.org/10.1182/blood.V122.21.2273.2273
WT1	Eosinophil	no	Eosinophilic leukemia	10674900, 9609529
CEBPE	Macrophage	associated	n/a	11861297
ELK1	Macrophage	associated	n/a	9880563
ETV3	Macrophage	associated	n/a	12007404
ETV7	Macrophage	associated	n/a	15342392
FOXH1	Macrophage	no	myeloid leukemia	31068365
GABPA	Macrophage	associated	n/a	21705494
HHEX	Macrophage	associated	n/a	15728128, 11027604, 12791650
IRF2	Macrophage	associated	n/a	17200120
KLF3	Macrophage	no	myeloproliferative disease	10582345, 20616217
MAZ	Macrophage	no	myeloid leukemia	11146163
NFIX	Macrophage	associated	n/a	25780920
PLAGL1	Macrophage	no	myeloid leukemia	15585652
PLAGL2	Macrophage	associated	n/a	22076304
SALL3	Macrophage	associated	n/a	27492475, 25480297
SOX14	Macrophage	no	myeloid leukemia	29428447
EBF3	Monocyte	no	myeloid leukemia	25609158
ETV7	Monocyte	no	myeloproliferative disease	16234363
FOXH1	Monocyte	no	myeloid leukemia	31068365
GABPA	Monocyte	associated	n/a	21705494, 26170143
IRF2	Monocyte	associated	n/a	27899441
KLF3	Monocyte	associated	n/a	10582345, 20616217
PLAGL2	Monocyte	associated	n/a	22076304
SMAD4	Monocyte	no	myeloid leukemia	11244507
SOX14	Monocyte	no	myeloid leukemia	29428447
TFAP2A	Monocyte	no	myeloid leukemia	23660297
WT1	Monocyte	associated	n/a	11296223, 10374864
ELK1	Neutrophil	associated	n/a	31552142
GABPA	Neutrophil	associated	n/a	9192779, 21705494, 27342846
KLF4	Neutrophil	associated	n/a	17762869
RBPJ	Neutrophil	associated	n/a	24996169
RXRA	Neutrophil	associated	n/a	17018855
SMAD4	Neutrophil	associated	n/a	22028478
WT1	Neutrophil	associated	n/a	9531608
HHEX	NK cell	associated	n/a	28977998
KLF12	NK cell	associated	n/a	31300511
KLF4	NK cell	associated	n/a	22345706
SMAD4	NK cell	associated	n/a	30183689, 28759002
SPIB	NK cell	associated	n/a	12393575
