## Supplementary material for "Comprehensive mapping of the human cytokine gene regulatory network": Table S10

### Sheet: notes
Table S10. TF and cytokine pairs, from the immune cell lineage networks correlated on a single-cell basis in samples from hematopoietic stem/progenitor cells. Lineage Assignment: List of immune lineages in (Pellin et al., 2019) and cell-type assignments in Figure 6. Lineage-specific correlated PDIs: List of correlated TF-cytokine pairs in the eY1H lineage-association networks. The TF, cytokine, c…

### Sheet: Lineage Assignment
Cell-type (Pellin et. al.)	Cell-type(s) (Figure 6)
Mature_BEM	Basophil, Eosinophil, Mast cell
Mature_Lymphoid	B cell, T cell, NK cell
Mature_Monocyte	Monocyte, Macrophage
Mature_Neutrophil	Neutrophil
Progenitor_DC	Dendritic cell
Progenitor_Granulocyte	Basophil, Eosinophil, Neutrophil,
Progenitor_Ly1	B cell, T cell, NK cell
Progenitor_Ly2	B cell, T cell, NK cell

### Sheet: Lineage-specific correlated PDI
Cell-type (Pellin et. al.)	Cell-type(s) (Figure 6)	Cytokine	TF	Correlation	P-value	Adjusted P-value
Granulocyte_progenitor	Neutrophil	CCL2	ELF2	0.239785	1.15821e-11	2.13111e-09
Ly1_progenitor	T cell	TNFSF4	GRHL2	0.189403	2.73143e-13	7.71629e-11
Ly2_progenitor	B cell, NK cell	TNFSF9	ZFP90	0.0831716	8.72058e-06	0.000888045
Ly2_progenitor	B cell, T cell	IL7	HEY1	0.0770043	3.85609e-05	0.00294509
Ly2_progenitor	T cell	CCL5	TFAP2A	0.0755113	5.43934e-05	0.00369271
Ly2_progenitor	T cell	TNFSF18	NFIB	0.0932813	6.05574e-07	0.000146661
Lymphoid_mature	B cell, T cell	IL7	KLF3	0.143725	0.00170593	0.0530733
Lymphoid_mature	B cell, T cell	TNF	KLF3	0.16346	0.000352306	0.0123307
Lymphoid_mature	NK cell	IL18	TFAP2B	0.167695	0.000245078	0.0107201
Lymphoid_mature	NK cell	TNFSF12	ZNF366	0.600091	1.06e-47	2.97e-45
Lymphoid_mature	T cell	CCL5	ZNF710	0.128739	0.00499833	0.139953
Lymphoid_mature	T cell	IL23A	ELK4	0.17459	0.000133214	0.00932495
Lymphoid_mature	T cell	IL23A	GABPA	0.204023	7.56e-06	0.000705399
Monocyte_mature	Monocyte	TNFSF10	WT1	0.104424	0.00230139	0.212649
Neutrophil_mature	Neutrophil	KITLG	KLF3	0.0729545	0.00134414	0.117516
