## Supplementary material for "Comprehensive mapping of the human cytokine gene regulatory network": Table S13

### Sheet: notes
Table S13. List of shRNA guide sequences used to generate iBMDM stable cell lines constituitively knocking down mouse TF expression.

### Sheet: shRNA Sequences
shRNA Name	shRNA Target Sequence (5'-->3')
shESRRA	ATTCTGACTCTGTGCACATTG
shNR1D2	GCTCAGCTCTATGTTTGAGTT
shNR2C2	CCTGAGTGAATCTTTGAACAA
shNR2F6	GCAGGTGGATGCTGCGGAGTA
shRBPJ	TGATTTCAGCAAGTCAAATTT
shRXRA	CCTGTTACCAACATCTGTCAA
shLuciferase	ATGTTTACTACACTCGGATAT
shRFP	CTACACCATCGTGGAACAGTA
