## Supplementary material for "Comprehensive mapping of the human cytokine gene regulatory network": Table S14

### Sheet: notes
Table S14. List of primers used to measure gene expression by RT-qPCR. The gene, species, and primers used, are listed.

### Sheet: qPCR Primers
Gene	Species	Forward Primer (5'-->3')	Reverse Primer (5'-->3')
CCL15	human	GCTCCAAGCCAGGTGTCATA	TTTCATGCAATCCTGAACTCC
CCL20	human	TTTATTGTGGGCTTCACACG	GATTTGCGCACACAGACAAC
CCL23	human	ATCCCGTGTTCACTCCTGG	TGTGTCCAGCTTCAGCATTC
CCL24	human	TTCCTGAGAACCGAGTGGTC	AGAACTGCTGGCCCTTCTTG
CXCL3	human	CCCAAACCGAAGTCATAGCC	AGTTGGTGCTCCCCTTGTTC
IL12B	human	CCTGGTTTTTCTGGCATCTC	CAGGTGAGGACCACCATTTC
IL18	human	GGAAATCGGCCTCTATTTGAAG	CCATACCTCTAGGCTGGCTATC
IL32	human	ACGACTTCAAAGAGGGCTACC	ATCCTCAACATCCGGGACAG
NR2F6	human	GGTGGGCATGAGGAAGGAG	GCGATCAGTTCGGACACC
RPL13A	human	CAAGCGGATGAACACCAAC	CGCTTTTTCTTGTCGTAGGG
SPIC	human	TTCAGTACTCGCCAGATTACAG	CGTTCTCCAATTATAGACAGGC
ccl20	mouse	CAAGCGTCTGCTCTTCCTTG	TGTACGAGAGGCAACAGTCG
ccl22	mouse	TTCTTGCTGTGGCAATTCAG	GGGTGACGGATGTAGTCCTG
cxcl3	mouse	TGCACCCAGACAGAAGTCATAG	GCCGCTCTTCAGTATCTTCTTG
cxcl9	mouse	CTCGGCAAATGTGAAGAAGC	GACGACTTTGGGGTGTTTTG
esrra	mouse	AGGTGGACCCTTTGCCTTTC	GGCGTACAGCTTCTCAGGTT
ifna16	mouse	TGTCTTCCTCTGCCAATGTG	CCTGCCAAAATGAATGACAG
ifna5	mouse	GGAGGTGGTCAGAGCAGAAG	TCCTCCTTGCTCAATCTTGC
il10	mouse	TGAATTCCCTGGGTGAGAAG	CTCTTCACCTGCTCCACTGC
il12b	mouse	CAGAGGAGGGGTGTAACCAG	AATAGCGATCCTGAGCTTGC
il33	mouse	GATTTCCCCGGCAAAGTTC	CTTATGGTGAGGCCAGAACG
il7	mouse	GCCCGAATAATGAACCAAAC	AGCAGCACGATTTAGAAAAGC
nr1d2	mouse	TGGTGGAATTTGCAAAGAGG	ACAGTCCGTTCCTTTGCATC
nr2c2	mouse	TCCAGATAATTTCCACCGACTC	GGCTGGTTAGGATGAACTGC
nr2f6	mouse	ACTGTCGGCTCAAGAAGTGC	CAATCAGCTCGGACACTGG
rbpj	mouse	GAGGGGATCAAACAGTGCTC	ATCCATCTCGTTCCATTTGC
rxra	mouse	CTCCTATCAGCACCCTGAGC	TTCATGGGTGAATTGAGCTG
